# Novel drivers of virulence in *Clostridioides difficile* identified via context-specific metabolic network analysis

**DOI:** 10.1101/2020.11.09.373480

**Authors:** Matthew L Jenior, Jhansi L Leslie, Deborah A Powers, Elizabeth M Garrett, Kimberly A Walker, Mary E Dickenson, William A Petri, Rita Tamayo, Jason A Papin

## Abstract

The pathogen *Clostridioides difficile* causes toxin-mediated diarrhea and is the leading cause of hospital-acquired infection in the US. Due to growing antibiotic resistance and recurrent infection, targeting *C. difficile* metabolism presents a new approach to combat this infection. Genome-scale metabolic network reconstructions (GENREs) have been used to identify therapeutic targets and uncover properties that determine cellular behaviors. Thus, we constructed *C. difficile* GENREs for a hyper-virulent isolate (str. R20291) and a historic strain (str. 630), validating both with *in vitro* and *in vivo* datasets. Growth simulations revealed significant correlations with measured carbon source usage (PPV ≥ 92.7%), and single-gene deletion analysis showed >89.0% accuracy. Next, we utilized each GENRE to identify metabolic drivers of both sporulation and biofilm formation. Through contextualization of each model using transcriptomes generated from *in vitro* and infection conditions, we discovered reliance on the Pentose Phosphate Pathway as well as increased usage of cytidine and N-acetylneuraminate when virulence expression is reduced, which was subsequently supported experimentally. Our results highlight the ability of GENREs to identify novel metabolite signals in bacterial pathogenesis.

**Importance:** *Clostridioides difficile* is a Gram-positive, sporulating anaerobe that has become the leading cause of hospital-acquired infections. Numerous studies have demonstrated the importance of specific metabolic pathways in aspects of *C. difficile* pathophysiology, from initial colonization to regulation of virulence factors. In the past, genome-scale metabolic network reconstruction (GENRE) analysis of bacteria has enabled systematic investigation of the genetic and metabolic properties that contribute to downstream virulence phenotypes. With this in mind, we generated and extensively curated *C. difficile* GENREs for both a well-studied laboratory strain (str. 630) as well as a more recently characterized hyper-virulent isolate (str. R20291). *In silico* validation of both GENREs revealed high degrees of agreement with experimental gene essentiality and carbon source utilization datasets. Subsequent exploration of context-specific metabolism during both *in vitro* growth and infection revealed consistent patterns of metabolism which corresponded with experimentally measured increases in virulence factor expression. Our results support that differential *C. difficile* virulence is associated with distinct metabolic programs related use of carbon sources and provides a platform for identification of novel therapeutic targets.
