## Supplementary material for "Novel drivers of virulence in *Clostridioides difficile* identified via context-specific metabolic network analysis": Table S1

### Sheet: Biomass composition
id	name	bounds	flux_expression	id_reaction_str	name_reaction_str
teichoicacid_rxn	Teichoic acid biosynthesis	(0.0, 1000.0)	1.0*teichoicacid_rxn - 1.0*teichoicacid_rxn_reverse_c7182	cpd00402_c + cpd02967_c --> cpd00046_c + cpd12894_c	CDPglycerol + N-Acetyl-beta-D-mannosaminyl-1,4-N-acetyl-D- glucosaminyldiphosphoundecaprenol --> CMP + Teichoic acid
peptidoglycan_rxn	Peptidoglycan synthesis	(0.0, 1000.0)	1.0*peptidoglycan_rxn - 1.0*peptidoglycan_rxn_reverse_59726	cpd00001_c + 4.0 cpd00002_c + cpd03491_c + cpd03495_c --> 4.0 cpd00008_c + 4.0 cpd00009_c + 0.5 cpd00117_c + cpd02229_c + cpd16661_c	H2O + 4.0 ATP + Undecaprenyl-diphospho-N-acetylmuramoyl-(N-acetylglucosamine)-L-alanyl-gamma-D-glutamyl-L-lysyl-D-alanyl-D-alanine + Undecaprenyl-diphospho-N-acetylmuramoyl--N-acetylglucosamine-L-ala-D-glu-meso-2-6-diaminopimeloyl-D-ala-D-ala --> 4.0 ADP + 4.0 Phosphate + 0.5 D-Alanine + Bactoprenyl diphosphate + Peptidoglycan polymer
cellwall_rxn	Cell wall biosynthesis	(0.0, 1000.0)	1.0*cellwall_rxn - 1.0*cellwall_rxn_reverse_a32e7	0.05 cpd12894_c + 1.5 cpd16661_c --> cellwall_c	0.05 Teichoic acid + 1.5 Peptidoglycan polymer --> Cell Wall polymer
lipid_rxn	Lipid composition	(0.0, 1000.0)	1.0*lipid_rxn - 1.0*lipid_rxn_reverse_ee596	0.005 cpd15540_c + 0.005 cpd15543_c + 0.005 cpd15545_c + 0.005 cpd15728_c + 0.005 cpd15729_c + 0.005 cpd15737_c + 0.005 cpd15738_c --> cpd11852_c	0.005 Phosphatidylglycerol dioctadecanoyl + 0.005 Phosphatidylglycerophosphate ditetradecanoyl + 0.005 Phosphatidylglycerophosphate dihexadecanoyl + 0.005 Diglucosyl-1,2 dipalmitoylglycerol + 0.005 Diglucosyl-1,2 dimyristoylglycerol + 0.005 Monoglucosyl-1,2 dipalmitoylglycerol + 0.005 Monoglucosyl-1,2 dimyristoylglycerol --> Lipid Pool
cofactor_rxn	Cofactor Pool	(0.0, 1000.0)	1.0*cofactor_rxn - 1.0*cofactor_rxn_reverse_b40de	0.005 cpd00002_c + 0.005 cpd00003_c + 0.005 cpd00004_c + 0.005 cpd00005_c + 0.005 cpd00006_c + 0.005 cpd00008_c + 0.5 cpd00009_c + 0.0005 cpd00010_c + 0.005 cpd00012_c + 0.0005 cpd00015_c + 0.005 cpd00022_c + 0.005 cpd00030_c + 0.005 cpd00031_c + 0.005 cpd00038_c + 0.005 cpd00063_c + 0.005 cpd00099_c + 0.005 cpd00104_c + 0.005 cpd00133_c + 0.005 cpd00149_c + 0.005 cpd00205_c + 0.005 cpd00220_c + …	0.005 ATP + 0.005 NAD + 0.005 NADH + 0.005 NADPH + 0.005 NADP + 0.005 ADP + 0.5 Phosphate + 0.0005 CoA + 0.005 PPi + 0.0005 FAD + 0.005 Acetyl-CoA + 0.005 Mn2+ + 0.005 GDP + 0.005 GTP + 0.005 Ca2+ + 0.005 Cl- + 0.005 Biotin + 0.005 Nicotinamide + 0.005 Co2+ + 0.005 K+ + 0.005 Riboflavin + 0.005 Mg + 0.005 Pyridoxol + 0.005 Thiamin + 0.005 Folate + 0.005 4-Aminobenzoate + 0.005 (R)-Pantothenate + …
biomass	Biomass Reaction	(0.0, 1000.0)	1.0*biomass - 1.0*biomass_reverse_01e59	0.2 cellwall_c + 0.2 cofactor_c + 20.0 cpd00001_c + 20.0 cpd00002_c + 0.05 cpd11852_c + 0.4 cpd17041_c + 0.05 cpd17042_c + 0.15 cpd17043_c --> 20.0 cpd00008_c + 20.0 cpd00009_c + cpd11416_c	0.2 Cell Wall polymer + 0.2 Cofactor Pool + 20.0 H2O + 20.0 ATP + 0.05 Lipid Pool + 0.4 Protein biosynthesis + 0.05 DNA replication + 0.15 RNA transcription --> 20.0 ADP + 20.0 Phosphate + Biomass
rxn06300_c	L-Alanine:tRNA(Ala) ligase (AMP-forming)	(-1000.0, 1000.0)	1.0*rxn06300_c - 1.0*rxn06300_c_reverse_eb9a3	cpd00002_c + cpd00035_c + 0.05 cpd17043_c <=> cpd00012_c + cpd00018_c + cpd00067_c + cpd11770_c	ATP + L-Alanine + 0.05 RNA transcription <=> PPi + AMP + H+ + L-Alanyl-tRNA
rxn06432_c	L-Arginine:tRNA(Arg) ligase (AMP-forming)	(-1000.0, 1000.0)	1.0*rxn06432_c - 1.0*rxn06432_c_reverse_7aefe	cpd00002_c + cpd00051_c + 0.05 cpd17043_c <=> cpd00012_c + cpd00018_c + cpd00067_c + cpd12036_c	ATP + L-Arginine + 0.05 RNA transcription <=> PPi + AMP + H+ + L-Arginyl-tRNA
rxn06434_c	L-Asparagine:tRNA(Asn) ligase (AMP-forming)	(-1000.0, 1000.0)	1.0*rxn06434_c - 1.0*rxn06434_c_reverse_778d3	cpd00002_c + cpd00132_c + 0.05 cpd17043_c <=> cpd00012_c + cpd00018_c + cpd00067_c + cpd12313_c	ATP + L-Asparagine + 0.05 RNA transcription <=> PPi + AMP + H+ + L-Asparagyl-tRNA
rxn06936_c	L-Aspartate:tRNA(Asp) ligase (AMP-forming)	(-1000.0, 1000.0)	1.0*rxn06936_c - 1.0*rxn06936_c_reverse_703c9	cpd00002_c + cpd00041_c + 0.05 cpd17043_c <=> cpd00012_c + cpd00018_c + cpd00067_c + cpd12226_c	ATP + L-Aspartate + 0.05 RNA transcription <=> PPi + AMP + H+ + L-Aspartyl-tRNA
rxn06435_c	L-Cysteine:tRNA(Cys) ligase (AMP-forming)	(-1000.0, 1000.0)	1.0*rxn06435_c - 1.0*rxn06435_c_reverse_93032	cpd00002_c + cpd00084_c + 0.05 cpd17043_c <=> cpd00012_c + cpd00018_c + cpd00067_c + cpd12255_c	ATP + L-Cysteine + 0.05 RNA transcription <=> PPi + AMP + H+ + Cysteinyl-tRNA
rxn06437_c	L-Glutamine:tRNA(Gln) ligase (AMP-forming)	(-1000.0, 1000.0)	1.0*rxn06437_c - 1.0*rxn06437_c_reverse_d52b5	cpd00002_c + cpd00053_c + 0.05 cpd17043_c <=> cpd00012_c + cpd00018_c + cpd00067_c + cpd12060_c	ATP + L-Glutamine + 0.05 RNA transcription <=> PPi + AMP + H+ + L-Glutaminyl-tRNA
rxn06436_c	L-Glutamate:tRNA(Gln) ligase (AMP-forming)	(-1000.0, 1000.0)	1.0*rxn06436_c - 1.0*rxn06436_c_reverse_428cc	cpd00002_c + cpd00023_c + 0.05 cpd17043_c <=> cpd00012_c + cpd00018_c + cpd00067_c + cpd12828_c	ATP + L-Glutamate + 0.05 RNA transcription <=> PPi + AMP + H+ + L-Glutamyl-tRNA
rxn06438_c	glycine:tRNA(Gly) ligase (AMP-forming)	(-1000.0, 1000.0)	1.0*rxn06438_c - 1.0*rxn06438_c_reverse_7068d	cpd00002_c + cpd00033_c + 0.05 cpd17043_c <=> cpd00012_c + cpd00018_c + cpd00067_c + cpd12100_c	ATP + Glycine + 0.05 RNA transcription <=> PPi + AMP + H+ + Glycyl-tRNA
rxn06439_c	L-Histidine:tRNA(His) ligase (AMP-forming)	(-1000.0, 1000.0)	1.0*rxn06439_c - 1.0*rxn06439_c_reverse_ec43d	cpd00002_c + cpd00119_c + 0.05 cpd17043_c <=> cpd00012_c + cpd00018_c + cpd00067_c + cpd12228_c	ATP + L-Histidine + 0.05 RNA transcription <=> PPi + AMP + H+ + L-Histidyl-tRNA
rxn06440_c	L-Isoleucine:tRNA(Ile) ligase (AMP-forming)	(-1000.0, 1000.0)	1.0*rxn06440_c - 1.0*rxn06440_c_reverse_6d871	cpd00002_c + cpd00322_c + 0.05 cpd17043_c <=> cpd00012_c + cpd00018_c + cpd00067_c + cpd12256_c	ATP + L-Isoleucine + 0.05 RNA transcription <=> PPi + AMP + H+ + L-Isoleucyl-tRNA
rxn06441_c	L-Leucine:tRNA(Leu) ligase (AMP-forming)	(-1000.0, 1000.0)	1.0*rxn06441_c - 1.0*rxn06441_c_reverse_bba87	cpd00002_c + cpd00107_c + 0.05 cpd17043_c <=> cpd00012_c + cpd00018_c + cpd00067_c + cpd12003_c	ATP + L-Leucine + 0.05 RNA transcription <=> PPi + AMP + H+ + Leucyl-tRNA
rxn06442_c	L-Lysine:tRNALys ligase (AMP-forming)	(-1000.0, 1000.0)	1.0*rxn06442_c - 1.0*rxn06442_c_reverse_fc758	cpd00002_c + cpd00039_c + 0.05 cpd17043_c <=> cpd00012_c + cpd00018_c + cpd00067_c + cpd01326_c	ATP + L-Lysine + 0.05 RNA transcription <=> PPi + AMP + H+ + L-Lysyl-tRNA
rxn06443_c	L-Methionine:tRNAMet ligase (AMP-forming)	(-1000.0, 1000.0)	1.0*rxn06443_c - 1.0*rxn06443_c_reverse_53e6a	cpd00002_c + cpd00060_c + 0.05 cpd17043_c <=> cpd00012_c + cpd00018_c + cpd00067_c + cpd12105_c	ATP + L-Methionine + 0.05 RNA transcription <=> PPi + AMP + H+ + Methionyl-tRNA
rxn06444_c	L-Phenylalanine:tRNA(Ala) ligase (AMP-forming)	(-1000.0, 1000.0)	1.0*rxn06444_c - 1.0*rxn06444_c_reverse_88ffc	cpd00002_c + cpd00066_c + 0.05 cpd17043_c <=> cpd00012_c + cpd00018_c + cpd00067_c + cpd12335_c	ATP + L-Phenylalanine + 0.05 RNA transcription <=> PPi + AMP + H+ + Phenylalanyl-tRNA
rxn06445_c	L-proline:tRNA(Pro) ligase (AMP-forming)	(-1000.0, 1000.0)	1.0*rxn06445_c - 1.0*rxn06445_c_reverse_03cb4	cpd00002_c + cpd00129_c + 0.05 cpd17043_c <=> cpd00012_c + cpd00018_c + cpd00067_c + cpd12164_c	ATP + L-Proline + 0.05 RNA transcription <=> PPi + AMP + H+ + L-Prolyl-tRNA
rxn06446_c	L-Serine:tRNA(Ser) ligase (AMP-forming)	(-1000.0, 1000.0)	1.0*rxn06446_c - 1.0*rxn06446_c_reverse_cdbd7	cpd00002_c + cpd00054_c + 0.05 cpd17043_c <=> cpd00012_c + cpd00018_c + cpd00067_c + cpd12132_c	ATP + L-Serine + 0.05 RNA transcription <=> PPi + AMP + H+ + L-Seryl-tRNA
rxn06447_c	L-Threonine:tRNA(Thr) ligase (AMP-forming)	(-1000.0, 1000.0)	1.0*rxn06447_c - 1.0*rxn06447_c_reverse_e8588	cpd00002_c + cpd00161_c + 0.05 cpd17043_c <=> cpd00012_c + cpd00018_c + cpd00067_c + cpd12229_c	ATP + L-Threonine + 0.05 RNA transcription <=> PPi + AMP + H+ + Threonyl-tRNA
rxn06448_c	L-Tryptophan -tRNA(Trp) ligase (AMP-forming)	(-1000.0, 1000.0)	1.0*rxn06448_c - 1.0*rxn06448_c_reverse_13644	cpd00002_c + cpd00065_c + 0.05 cpd17043_c <=> cpd00012_c + cpd00018_c + cpd00067_c + cpd12336_c	ATP + L-Tryptophan + 0.05 RNA transcription <=> PPi + AMP + H+ + L-Tryptophanyl-tRNA
rxn06280_c	L-Tyrosine:tRNA(Tyr) ligase (AMP-forming)	(-1000.0, 1000.0)	1.0*rxn06280_c - 1.0*rxn06280_c_reverse_86071	cpd00002_c + cpd00069_c + 0.05 cpd17043_c <=> cpd00012_c + cpd00018_c + cpd00067_c + cpd12194_c	ATP + L-Tyrosine + 0.05 RNA transcription <=> PPi + AMP + H+ + L-Tyrosyl-tRNA
rxn06449_c	L-Valine:tRNAVal ligase (AMP-forming)	(-1000.0, 1000.0)	1.0*rxn06449_c - 1.0*rxn06449_c_reverse_bee8e	cpd00002_c + cpd00156_c + 0.05 cpd17043_c <=> cpd00012_c + cpd00018_c + cpd00067_c + cpd12133_c	ATP + L-Valine + 0.05 RNA transcription <=> PPi + AMP + H+ + L-Valyl-tRNA
protein_rxn	Protein biosynthesis	(0.0, 1000.0)	1.0*protein_rxn - 1.0*protein_rxn_reverse_ddaf0	cpd00001_c + 20.0 cpd00002_c + 0.457 cpd01326_c + 0.264 cpd11770_c + 0.455 cpd12003_c + 0.16 cpd12036_c + 0.12 cpd12060_c + 0.314 cpd12100_c + 0.135 cpd12105_c + 0.331 cpd12132_c + 0.328 cpd12133_c + 0.137 cpd12164_c + 0.208 cpd12194_c + 0.286 cpd12226_c + 0.068 cpd12228_c + 0.248 cpd12229_c + 0.062 cpd12255_c + 0.498 cpd12256_c + 0.322 cpd12313_c + 0.219 cpd12335_c + 0.032 cpd12336_c + 0.367 cpd…	H2O + 20.0 ATP + 0.457 L-Lysyl-tRNA + 0.264 L-Alanyl-tRNA + 0.455 Leucyl-tRNA + 0.16 L-Arginyl-tRNA + 0.12 L-Glutaminyl-tRNA + 0.314 Glycyl-tRNA + 0.135 Methionyl-tRNA + 0.331 L-Seryl-tRNA + 0.328 L-Valyl-tRNA + 0.137 L-Prolyl-tRNA + 0.208 L-Tyrosyl-tRNA + 0.286 L-Aspartyl-tRNA + 0.068 L-Histidyl-tRNA + 0.248 Threonyl-tRNA + 0.062 Cysteinyl-tRNA + 0.498 L-Isoleucyl-tRNA + 0.322 L-Asparagyl-tRNA +…
dna_rxn	DNA replication	(0.0, 1000.0)	1.0*dna_rxn - 1.0*dna_rxn_reverse_a01a6	cpd00001_c + 2.0 cpd00002_c + 0.5 cpd00115_c + 0.308 cpd00241_c + 0.176 cpd00356_c + 0.454 cpd00357_c --> 2.0 cpd00008_c + 2.0 cpd00009_c + cpd00012_c + cpd17042_c	H2O + 2.0 ATP + 0.5 dATP + 0.308 dGTP + 0.176 dCTP + 0.454 TTP --> 2.0 ADP + 2.0 Phosphate + PPi + DNA replication
rna_rxn	RNA transcription	(0.0, 1000.0)	1.0*rna_rxn - 1.0*rna_rxn_reverse_76ed6	cpd00001_c + 1.389 cpd00002_c + 0.141 cpd00038_c + 0.237 cpd00052_c + 0.5 cpd00062_c --> 2.0 cpd00008_c + 2.0 cpd00009_c + cpd00012_c + cpd17043_c	H2O + 1.389 ATP + 0.141 GTP + 0.237 CTP + 0.5 UTP --> 2.0 ADP + 2.0 Phosphate + PPi + RNA transcription

### Sheet: Media conditions
		Exchange reactions:
		"Complete" Media	Brain Heart Infusion [1]	No-Carbohydrate Minimal Media [2]	Minimal Defined Media [3]	Minimal Defined Media - Glucose
	Water	EX_cpd00001_e	EX_cpd00001_e	EX_cpd00001_e	EX_cpd00001_e	EX_cpd00001_e
	L-Tryptophan	EX_cpd00065_e	EX_cpd00065_e	EX_cpd00065_e	EX_cpd00065_e	EX_cpd00065_e
	L-Methionine	EX_cpd00060_e	EX_cpd00060_e	EX_cpd00060_e	EX_cpd00060_e	EX_cpd00060_e
	L-Isoleucine	EX_cpd00322_e	EX_cpd00322_e	EX_cpd00322_e	EX_cpd00322_e	EX_cpd00322_e
	L-Proline	EX_cpd00129_e	EX_cpd00129_e	EX_cpd00129_e	EX_cpd00129_e	EX_cpd00129_e
	L-Valine	EX_cpd00156_e	EX_cpd00156_e	EX_cpd00156_e	EX_cpd00156_e	EX_cpd00156_e
	L-Leucine	EX_cpd00107_e	EX_cpd00107_e	EX_cpd00107_e	EX_cpd00107_e	EX_cpd00107_e
	L-Cysteine	EX_cpd00084_e	EX_cpd00084_e	EX_cpd00084_e	EX_cpd00084_e	EX_cpd00084_e
	Cobalt	EX_cpd00149_e	EX_cpd00149_e	EX_cpd00149_e	EX_cpd00149_e	EX_cpd00149_e
	Chloride	EX_cpd00099_e	EX_cpd00099_e	EX_cpd00099_e	EX_cpd00099_e	EX_cpd00099_e
	Iron	EX_cpd10515_e	EX_cpd10515_e	EX_cpd10515_e	EX_cpd10515_e	EX_cpd10515_e
	Manganese	EX_cpd00030_e	EX_cpd00030_e	EX_cpd00030_e	EX_cpd00030_e	EX_cpd00030_e
	Magnesium	EX_cpd00254_e	EX_cpd00254_e	EX_cpd00254_e	EX_cpd00254_e	EX_cpd00254_e
	Calcium	EX_cpd00063_e	EX_cpd00063_e	EX_cpd00063_e	EX_cpd00063_e	EX_cpd00063_e
	Potassium	EX_cpd00205_e	EX_cpd00205_e	EX_cpd00205_e	EX_cpd00205_e	EX_cpd00205_e
	Phosphate	EX_cpd00009_e	EX_cpd00009_e	EX_cpd00009_e	EX_cpd00009_e	EX_cpd00009_e
	Sodium	EX_cpd00971_e	EX_cpd00971_e	EX_cpd00971_e	EX_cpd00971_e	EX_cpd00971_e
	Carbonate	EX_cpd00242_e	EX_cpd00242_e	EX_cpd00242_e	EX_cpd00242_e	EX_cpd00242_e
	Biotin	EX_cpd00104_e	EX_cpd00104_e	EX_cpd00104_e	EX_cpd00104_e	EX_cpd00104_e
	Pantothenate	EX_cpd00644_e	EX_cpd00644_e	EX_cpd00644_e	EX_cpd00644_e	EX_cpd00644_e
	Pyridoxine	EX_cpd00263_e	EX_cpd00263_e	EX_cpd00263_e	EX_cpd00263_e	EX_cpd00263_e
	H+	EX_cpd00067_e	EX_cpd00067_e	EX_cpd00067_e	EX_cpd00067_e	EX_cpd00067_e
	D-Glucose	EX_cpd00027_e	EX_cpd00027_e	EX_cpd00027_e	EX_cpd00027_e
	Glycine	EX_cpd00033_e	EX_cpd00033_e	EX_cpd00033_e
	L-Threonine	EX_cpd00161_e	EX_cpd00161_e	EX_cpd00161_e
	L-Arginine	EX_cpd00051_e	EX_cpd00051_e	EX_cpd00051_e
	L-Histidine	EX_cpd00119_e	EX_cpd00119_e	EX_cpd00119_e
	L-Alanine	EX_cpd00035_e	EX_cpd00035_e
	Aspartic acid	EX_cpd00041_e	EX_cpd00041_e	1	Atlas R. M., 1993, Handbook of Microbiological Media
	Glutamic acid	EX_cpd00023_e	EX_cpd00023_e	2	Theriot et al. (2014). Nature Communications.
	Tyrosine	EX_cpd00069_e	EX_cpd00069_e	3	Haslam et al. (1986). J Med Microbiol.; Karasawa et al. (1995). Microbiology.; Karlsson et al. (1999). Microbiology.
	Lysine	EX_cpd00039_e	EX_cpd00039_e
	Phenylalanine	EX_cpd00066_e	EX_cpd00066_e
	Serine	EX_cpd00054_e	EX_cpd00054_e
	Riboflavin	EX_cpd00220_e	EX_cpd00220_e
	Folate	EX_cpd00393_e	EX_cpd00393_e
	Niacin	EX_cpd00133_e	EX_cpd00133_e
	Hypoxanthine	EX_cpd00226_e	EX_cpd00226_e
	Thyminose	EX_cpd01242_e	EX_cpd01242_e
	Cytosine	EX_cpd00307_e	EX_cpd00307_e
	Uracil	EX_cpd00092_e	EX_cpd00092_e
	D-Alanine	EX_cpd00117_e	EX_cpd00117_e
	D-Proline	EX_cpd00567_e	EX_cpd00567_e
	L-Asparagine	EX_cpd00132_e	EX_cpd00132_e
	L-Glutamine	EX_cpd00053_e	EX_cpd00053_e
	Taurine	EX_cpd00210_e	EX_cpd00210_e
	D-Aspartate	EX_cpd00320_e	EX_cpd00320_e
	Deoxyinosine	EX_cpd03279_e	EX_cpd03279_e
	Inosine	EX_cpd00246_e	EX_cpd00246_e
	Guanosine	EX_cpd00311_e	EX_cpd00311_e
	Cytidine	EX_cpd00367_e	EX_cpd00367_e
	Deoxyguanosine	EX_cpd00277_e	EX_cpd00277_e
	Adenosine	EX_cpd00182_e	EX_cpd00182_e
	Deoxycytidine	EX_cpd00654_e	EX_cpd00654_e
	Deoxyuridine	EX_cpd00412_e	EX_cpd00412_e
	Deoxyadenosine	EX_cpd00438_e	EX_cpd00438_e
	Citrulline	EX_cpd00274_e	EX_cpd00274_e
	D-Glutamate	EX_cpd00186_e	EX_cpd00186_e
	Salicin	EX_cpd01030_e
	D-Glucosamine	EX_cpd00276_e
	D-Fructose	EX_cpd00082_e
	Glycerol-3-phosphate	EX_cpd00080_e
	D-Mannitol	EX_cpd00314_e
	(R)-3-Hydroxybutanoate	EX_cpd00797_e
	Ornithine	EX_cpd00064_e
	Maltose	EX_cpd00179_e
	Sucrose	EX_cpd00076_e
	Dulcose	EX_cpd01171_e
	Xylose	EX_cpd00154_e
	D-Methionine	EX_cpd00637_e
	N-Acetyl-D-glucosamine	EX_cpd00122_e
	Xanthine	EX_cpd00309_e
	Sorbitol	EX_cpd00588_e
	D-Mannose	EX_cpd00138_e
	Thiamin	EX_cpd00305_e
	Isethionate	EX_cpd03048_e
	Aminoethanol	EX_cpd00162_e
	L-Cysteate	EX_cpd00395_e
	D-Trehalose	EX_cpd00794_e
	D-Ribose	EX_cpd00105_e
	Lactose	EX_cpd00208_e
	Cellobiose	EX_cpd00158_e
	CO2	EX_cpd00011_e
	Octadecanoic acid	EX_cpd01080_e
	Spermidine	EX_cpd00264_e
	meso-2,6-Diaminopimelate	EX_cpd00516_e
	N-Acetyl-Neuraminic acid	EX_cpd00232_e
	N-Acetyl-D-mannosamine	EX_cpd00492_e
	L-Fucose	EX_cpd00751_e
	Melezitose	EX_cpd05161_e
	4-hydroxyproline	EX_cpd29317_e
	Isovalerate	EX_cpd05178_e
	Isobutyrate	EX_cpd01711_e
	2-Methylbutyrate	EX_cpd19585_e
	4-Hydroxyphenylacetate	EX_cpd00489_e
	p-Cresol	EX_cpd01042_e
	Phenylacetate	EX_cpd00430_e
	5-Aminopentanoate	EX_cpd00339_e
	Isocaproate	EX_C21399_e
	Phenylpropanoate	EX_cpd03343_e
	4-Hydroxymandelate	EX_cpd03170_e
	Succinate	EX_cpd00036_e
	Butyrate	EX_cpd00211_e
	Acetate	EX_cpd00029_e
	L-Lactate	EX_cpd00159_e
	D-Lactate	EX_cpd00221_e
	Propionate	EX_cpd00141_e
	Ammonia	EX_cpd00013_e
	4-Aminobenzoate	EX_cpd00443_e
	gly-glu-L	EX_cpd11592_e
	met-L-ala-L	EX_cpd11590_e
	gly-pro-L	EX_cpd11588_e
	ala-L-glu-L	EX_cpd11586_e
	ala-L-Thr-L	EX_cpd11582_e
	gly-asn-L	EX_cpd11581_e
	L-Prolinylglycine	EX_cpd15551_e
	Gly-Cys	EX_cpd15603_e
	Gly-Leu	EX_cpd15604_e
	Gly-Phe	EX_cpd15605_e
	Gly-Tyr	EX_cpd15606_e
	L-ala-L-asp	EX_cpd29695_e
	L-ala-gly	EX_cpd29694_e
	L-ala-L-his	EX_cpd29697_e
	L-ala-L-leu	EX_cpd29698_e
	L-ala-L-gln	EX_cpd29696_e
	L-ala-L-thr	EX_cpd29699_e
	gly-L-met	EX_cpd29693_e
	gly-L-asn	EX_cpd29690_e
	gly-L-gln	EX_cpd29691_e
	L-met-L-ala	EX_cpd29700_e
	2-keto-3-deoxygluconate	EX_cpd02711_e
	Saligenin	EX_cpd01553_e
	D-Tagatose	EX_cpd00589_e
	N-Acetyl-D-Galactosamine	EX_cpd27607_e
	Ala-ala	EX_cpd00731_e
	D-fructose-6-phosphate	EX_cpd00072_e
	Glucose-1-phosphate	EX_cpd00089_e
	D-glucose-6-phosphate	EX_cpd00079_e
	Galactose	EX_cpd00108_e
	4-Hydroxybenzoate	EX_cpd00136_e
	2-Hydroxybutyrate	EX_cpd03561_e
	Fumarate	EX_cpd00106_e
	Acetoacetate	EX_cpd00142_e
	Shikimate	EX_cpd00383_e
	Formate	EX_cpd00047_e
	Glycolate	EX_cpd00139_e
	GABA	EX_cpd00281_e
	Hydroxylamine	EX_cpd00165_e
	Cystathionine	EX_cpd00424_e
	LL-2,6-Diaminopimelate	EX_cpd00504_e
	Guanine	EX_cpd00207_e
	L-alanylglycine	EX_cpd11585_e
	Gly-Gln	EX_cpd11580_e
	Ala-Gln	EX_cpd11587_e
	gly-asp-L	EX_cpd11589_e
	Ala-His	EX_cpd11584_e
	Cys-Gly	EX_cpd01017_e
	Gly-Met	EX_cpd11591_e
	Ala-Leu	EX_cpd11583_e
	ala-L-asp-L	EX_cpd11593_e

### Sheet: Incuded Stickland reactions
	Oxidative:
	Leucine	->	2-Oxoisocaproate	->	Isovaleryl-CoA	->	Isovalerate
	Valine	->	3-Methyl-2-oxobutanoate	->	Isobutyryl-CoA	->	Isobutyrate
	Isoleucine	->	3-Methyl-2-oxopentanoate	->	2-Methylbutyryl-CoA	->	2-Methylbutyrate
	Phenylalanine	->	Phenylpyruvate	->	Phenylacetyl-CoA	->	Phenylacetate
	Tyrosine	->	Prephenate	->	p-Hydroxyphenylpyruvate	->	p-Cresol
	Alanine	->	Pyruvate	->	Acetyl-CoA	->	Acetylphosphate	->	Acetate
	Ornithine	->	Alanine
	Reductive:
	Proline	->	5-Aminovalerate
	Glycine	->	Acetylphosphate	->	Acetate
	Leucine	->	4-Methyl-2-oxopentanoate	->	2-Hydroxyisocaproate	->	2-hydroxyisocaproyl-CoA	->	Isocaproyl-CoA	->	Isocaproate
	Phenylalanine	->	Phenylpropanoate	->
	Tyrosine	->	p-hydroxyphenylpyruvate	->	4-Hydroxymandelate
	Aspartate	->	Oxaloacetate	->	Malonyl-CoA	->	3-Oxopropanoate	->	Octadecanoic acid, hexadecenoate
	Glutamate	->	Oxaloacetate	->	Malonyl-CoA	->	3-Oxopropanoate	->	Octadecanoic acid, hexadecenoate
	Threonine	->	2-Oxobutyrate	->	2-Hydroxybutyrate	->	Propionyl-CoA, Formate	->	Propionate
	Serine	->	O-Acetyl-L-serine	->	Acetate
	Ornithine	->	Proline
