## Supplementary material for "Novel drivers of virulence in *Clostridioides difficile* identified via context-specific metabolic network analysis": Table S3

### Sheet: GENRE Topology Breakdown
GENRE name:	iCdG709	iCdR703	iMLTC806cdf	icdf834	iCN900	iHD992	AGORA NAP07	AGORA NAP08	AGORA CD196	AGORA R20291
Strain:	630	R20291	630	630	630	630 delta erm	NAP07	NAP08	CD196	R20291
Compartments:	3	3	3	2	2	1	3	3	3	3
Genes:	709	703	NA	832	900	NA	865	865	905	893
Reactions:	1320	1312	1337	1168	1229	1125	1689	1693	1809	1402
Metabolic	973	972	901	896	935	964	1142	1146	1240	1044
Transport	174	177	318	149	162	NA	169	169	175	172
Exchange	167	163	118	123	132	161	378	378	394	186
Metabolites:	1243	1243	1756	807	885	935	1332	1336	1379	1164
Extracellular	163	163	117	125	136	NA	366	366	371	164
Periplasmic	1	1	NA	NA	NA	NA	NA	NA	NA	NA
Cytosolic	1079	1079	1521	682	749	935	965	969	1007	999
Boundary	NA	NA	118	NA	NA	NA	NA	NA	NA	NA
Mitochondrial	NA	NA	NA	NA	NA	NA	1	1	1	1

### Sheet: AGORA model demand reactions
AGORA str. NAP07 GENRE demand reactions:
DM_4HBA	Sink needed to allow 4-hydroxy-benzoate to leave system
DM_HQN	Sink needed to allow Hydroquinone to leave system
DM_btn	Demand for biotin
DM_clpn140(c)	demand reaction for cardiolipin (tetratetradecanoyl, n-C14:0)
DM_clpn160(c)	demand reaction for cardiolipin (tetrahexadecanoyl, n-C16:0)
DM_clpn180(c)	demand reaction for cardiolipin (tetraoctadecanoyl, n-C18:0)
DM_clpni16(c)	demand reaction for cardiolipin (14-methyl-pentadecanoyl, iso-C16)
DM_dhptd(c)	Demand reaction for 4,5-dihydroxy-2,3-pentanedione
sink_dmbzid	Sink for 5,6-Dimenthylbenzimidazole
AGORA str. NAP08 demand reactions:
DM_4HBA	Sink needed to allow 4-hydroxy-benzoate to leave system
DM_HQN	Sink needed to allow Hydroquinone to leave system
DM_btn	Demand for biotin
DM_clpn140(c)	demand reaction for cardiolipin (tetratetradecanoyl, n-C14:0)
DM_clpn160(c)	demand reaction for cardiolipin (tetrahexadecanoyl, n-C16:0)
DM_clpn180(c)	demand reaction for cardiolipin (tetraoctadecanoyl, n-C18:0)
DM_clpni16(c)	demand reaction for cardiolipin (14-methyl-pentadecanoyl, iso-C16)
DM_dhptd(c)	Demand reaction for 4,5-dihydroxy-2,3-pentanedione
sink_dmbzid	Sink for 5,6-Dimenthylbenzimidazole
AGORA str. CD196 GENRE demand reactions:
DM_4HBA	Sink needed to allow 4-hydroxy-benzoate to leave system
DM_5DRIB	Sink needed to allow 5-deoxyribose to leave system
DM_5MTR	Sink needed to allow 5-Methylthio-D-ribose to leave system
DM_GCALD	Sink needed to allow glycol aldehyde to leave system
DM_HQN	Sink needed to allow Hydroquinone to leave system
DM_btn	Demand for biotin
DM_clpn140(c)	demand reaction for cardiolipin (tetratetradecanoyl, n-C14:0)
DM_clpn160(c)	demand reaction for cardiolipin (tetrahexadecanoyl, n-C16:0)
DM_clpn180(c)	demand reaction for cardiolipin (tetraoctadecanoyl, n-C18:0)
DM_clpnai15(c)	demand reaction for cardiolipin (12-methyl-tetradecanoyl, anteiso-C15)
DM_clpnai17(c)	demand reaction for cardiolipin (14-methyl-hexadecanoyl, anteiso-C17)
DM_clpni15(c)	demand reaction for cardiolipin (13-methyl-tetradecanoyl, iso-C15)
DM_clpni16(c)	demand reaction for cardiolipin (14-methyl-pentadecanoyl, iso-C16)
DM_clpni17(c)	demand reaction for cardiolipin (15-methyl-hexadecanoyl, iso-C17)
DM_dad_5	Demand for 5-deoxyadenosine
DM_dhptd(c)	Demand reaction for 4,5-dihydroxy-2,3-pentanedione
DM_teich_45_BS(c)	demand reaction for teichuronic acid (GlcA + GalNac, 45 repeating unit)
sink_PGPm1[c]	Sink reaction for peptidoglycan polymer (n-1) subunits
sink_dmbzid	Sink for 5,6-Dimenthylbenzimidazole
sink_gthrd(c)	sink reaction for reduced glutathione
AGORA str. R20291 GENRE demand reactions:
DM_4HBA	Sink needed to allow 4-hydroxy-benzoate to leave system
DM_5DRIB	Sink needed to allow 5-deoxyribose to leave system
DM_5MTR	Sink needed to allow 5-Methylthio-D-ribose to leave system
DM_GCALD	Sink needed to allow glycol aldehyde to leave system
DM_HQN	Sink needed to allow Hydroquinone to leave system
DM_btn	Demand for biotin
DM_clpn140(c)	demand reaction for cardiolipin (tetratetradecanoyl, n-C14:0)
DM_clpn160(c)	demand reaction for cardiolipin (tetrahexadecanoyl, n-C16:0)
DM_clpn180(c)	demand reaction for cardiolipin (tetraoctadecanoyl, n-C18:0)
DM_clpnai15(c)	demand reaction for cardiolipin (12-methyl-tetradecanoyl, anteiso-C15)
DM_clpnai17(c)	demand reaction for cardiolipin (14-methyl-hexadecanoyl, anteiso-C17)
DM_clpni15(c)	demand reaction for cardiolipin (13-methyl-tetradecanoyl, iso-C15)
DM_clpni16(c)	demand reaction for cardiolipin (14-methyl-pentadecanoyl, iso-C16)
DM_clpni17(c)	demand reaction for cardiolipin (15-methyl-hexadecanoyl, iso-C17)
DM_dad_5	Demand for 5-deoxyadenosine
DM_dhptd(c)	Demand reaction for 4,5-dihydroxy-2,3-pentanedione
DM_teich_45_BS(c)	demand reaction for teichuronic acid (GlcA + GalNac, 45 repeating unit)
sink_PGPm1[c]	Sink reaction for peptidoglycan polymer (n-1) subunits
sink_gthrd(c)	sink reaction for reduced glutathione
