## Supplementary material for "Novel drivers of virulence in *Clostridioides difficile* identified via context-specific metabolic network analysis": Table S4

### Sheet: Smooth exchange flux ranges
id	name	q1	median	q3
EX_cpd00276_e	D-Glucosamine exchange	340.612	483.388	564.879
EX_cpd00001_e	H2O exchange	29.512	61.651	117.021
EX_cpd00023_e	L-Glutamate exchange	139.56	898.747	1000
EX_cpd00971_e	Na+ exchange	-0.037	-0.031	-0.022
EX_cpd00051_e	L-Arginine exchange	-2.346	-1.983	-1.399
EX_cpd00064_e	Ornithine exchange	-169.458	-131.707	-78.481
EX_cpd10515_e	Fe2+ exchange	-0.037	-0.031	-0.022
EX_cpd00009_e	Phosphate exchange	131.418	186.311	246.208
EX_cpd00060_e	L-Methionine exchange	-1.979	-1.673	-1.181
EX_cpd00067_e	H+ exchange	-703.11	-544.267	-372.986
EX_cpd00035_e	L-Alanine exchange	-77.981	-45.699	-23.403
EX_cpd00220_e	Riboflavin exchange	-0.04	-0.034	-0.024
EX_cpd00117_e	D-Alanine exchange	-38.484	-32.532	-22.955
EX_cpd00254_e	Mg exchange	-0.037	-0.031	-0.022
EX_cpd00205_e	K+ exchange	-0.037	-0.031	-0.022
EX_cpd00305_e	Thiamin exchange	-0.037	-0.031	-0.022
EX_cpd00065_e	L-Tryptophan exchange	-0.469	-0.397	-0.28
EX_cpd00149_e	Co2+ exchange	-0.037	-0.031	-0.022
EX_cpd00099_e	Cl- exchange	-0.037	-0.031	-0.022
EX_cpd00226_e	Hypoxanthine exchange	268.781	411.998	508.404
EX_cpd00104_e	Biotin exchange	-0.037	-0.031	-0.022
EX_cpd00011_e	CO2 exchange	206.534	350.202	450.283
EX_cpd00063_e	Ca2+ exchange	-0.037	-0.031	-0.022
EX_cpd00156_e	L-Valine exchange	-4.809	-4.065	-2.868
EX_cpd00039_e	L-Lysine exchange	-17.695	-14.959	-10.555
EX_cpd00393_e	Folate exchange	-0.037	-0.031	-0.022
EX_cpd00322_e	L-Isoleucine exchange	-7.301	-6.172	-4.355
EX_cpd00030_e	Mn2+ exchange	-0.037	-0.031	-0.022
EX_cpd00084_e	L-Cysteine exchange	-0.949	-0.802	-0.566
EX_cpd00644_e	Pantothenate exchange	-0.077	-0.065	-0.046
EX_cpd00263_e	Pyridoxol exchange	-0.037	-0.031	-0.022
EX_cpd00107_e	L-Leucine exchange	-136.796	-38.551	-5.429
EX_cpd00069_e	L-Tyrosine exchange	-3.049	-2.578	-1.819
EX_cpd00066_e	L-Phenylalanine exchange	-3.211	-2.714	-1.915
EX_cpd00119_e	L-Histidine exchange	-0.997	-0.843	-0.595
EX_cpd00132_e	L-Asparagine exchange	-4.721	-3.991	-2.816
EX_cpd00054_e	L-Serine exchange	-7.57	-6.4	-4.516
EX_cpd00161_e	L-Threonine exchange	-3.636	-3.074	-2.169
EX_cpd00041_e	L-Aspartate exchange	-404.252	-316.57	-205.681
EX_cpd05178_e	Isovalerate exchange	0	32.114	131.508
EX_cpd00029_e	Acetate exchange	99.79	155.691	203.14
SK_cpd11416_c	Biomass sink	21.862	30.983	36.651
EX_cpd00133_e	Nicotinamide exchange	-0.183	-0.155	-0.109
EX_cpd00079_e	D-glucose-6-phosphate exchange	-264.055	-204.336	-147.005
EX_cpd00047_e	Formate exchange	208.484	287.095	442.911
EX_cpd00246_e	Inosine exchange	-508.404	-411.998	-268.781
EX_cpd00311_e	Guanosine exchange	-1.931	-1.632	-1.152
EX_cpd00182_e	Adenosine exchange	-1.771	-1.497	-1.057
EX_cpd00654_e	Deoxycytidine exchange	-1.155	-0.976	-0.689
EX_cpd00412_e	Deoxyuridine exchange	-6.759	-5.714	-4.032
EX_cpd00438_e	Deoxyadenosine exchange	3.695	5.237	6.195
EX_cpd00186_e	D-Glutamate exchange	-886.201	-780.639	-19.941

### Sheet: Rough exchange flux ranges
id	name	q1	median	q3
EX_cpd00276_e	D-Glucosamine exchange	337.588	458.652	542.366
EX_cpd00001_e	H2O exchange	-236.982	-150.685	-115.543
EX_cpd00023_e	L-Glutamate exchange	41.224	223.228	955.446
EX_cpd00971_e	Na+ exchange	-0.043	-0.036	-0.026
EX_cpd00051_e	L-Arginine exchange	-2.777	-2.327	-1.666
EX_cpd10515_e	Fe2+ exchange	-0.043	-0.036	-0.026
EX_cpd00009_e	Phosphate exchange	38.87	105.687	199.107
EX_cpd00060_e	L-Methionine exchange	-2.343	-1.964	-1.406
EX_cpd00067_e	H+ exchange	-629.635	-399.805	-205.254
EX_cpd00035_e	L-Alanine exchange	-210.018	-141.144	-109.873
EX_cpd00220_e	Riboflavin exchange	-0.048	-0.04	-0.029
EX_cpd00117_e	D-Alanine exchange	-45.563	-38.181	-27.33
EX_cpd00254_e	Mg exchange	-0.043	-0.036	-0.026
EX_cpd00205_e	K+ exchange	-0.043	-0.036	-0.026
EX_cpd00305_e	Thiamin exchange	-0.043	-0.036	-0.026
EX_cpd00065_e	L-Tryptophan exchange	-0.555	-0.465	-0.333
EX_cpd00149_e	Co2+ exchange	-0.043	-0.036	-0.026
EX_cpd00099_e	Cl- exchange	-0.043	-0.036	-0.026
EX_cpd00226_e	Hypoxanthine exchange	333.778	479.009	630.293
EX_cpd00104_e	Biotin exchange	-0.043	-0.036	-0.026
EX_cpd00011_e	CO2 exchange	239.723	338.663	470.302
EX_cpd00063_e	Ca2+ exchange	-0.043	-0.036	-0.026
EX_cpd00156_e	L-Valine exchange	-5.693	-4.771	-3.415
EX_cpd00039_e	L-Lysine exchange	-20.95	-17.556	-12.566
EX_cpd00393_e	Folate exchange	-0.043	-0.036	-0.026
EX_cpd00322_e	L-Isoleucine exchange	-8.644	-7.243	-5.185
EX_cpd00030_e	Mn2+ exchange	-0.043	-0.036	-0.026
EX_cpd00084_e	L-Cysteine exchange	-1.124	-0.942	-0.674
EX_cpd00644_e	Pantothenate exchange	-0.091	-0.076	-0.055
EX_cpd00263_e	Pyridoxol exchange	-0.043	-0.036	-0.026
EX_cpd00107_e	L-Leucine exchange	-154.705	-63.168	-7.198
EX_cpd00069_e	L-Tyrosine exchange	-3.61	-3.025	-2.166
EX_cpd00066_e	L-Phenylalanine exchange	-3.801	-3.185	-2.28
EX_cpd00567_e	D-Proline exchange	-202.105	-152.939	-105.952
EX_cpd00119_e	L-Histidine exchange	-1.18	-0.989	-0.708
EX_cpd00132_e	L-Asparagine exchange	-5.589	-4.683	-3.352
EX_cpd00054_e	L-Serine exchange	-8.963	-7.511	-5.376
EX_cpd00161_e	L-Threonine exchange	-4.305	-3.607	-2.582
EX_cpd00041_e	L-Aspartate exchange	-407.548	-323.151	-213.89
EX_cpd05178_e	Isovalerate exchange	0	57.065	148.912
EX_cpd00029_e	Acetate exchange	160.444	228.607	304.675
SK_cpd11416_c	Biomass sink	26.028	36.362	43.393
EX_cpd00133_e	Nicotinamide exchange	-0.217	-0.182	-0.13
EX_cpd00079_e	D-glucose-6-phosphate exchange	-215.414	-124.815	-58.935
EX_cpd00047_e	Formate exchange	311.129	422.126	525.603
EX_cpd00246_e	Inosine exchange	-630.293	-479.009	-333.778
EX_cpd00311_e	Guanosine exchange	-2.286	-1.916	-1.371
EX_cpd00182_e	Adenosine exchange	-2.097	-1.757	-1.258
EX_cpd00654_e	Deoxycytidine exchange	-1.367	-1.145	-0.82
EX_cpd00412_e	Deoxyuridine exchange	-8.002	-6.706	-4.8
EX_cpd00438_e	Deoxyadenosine exchange	4.399	6.146	7.334
EX_cpd00186_e	D-Glutamate exchange	-803.401	-131.584	0

### Sheet: Gene essentiality
condition	gene_id	gene_name
uncontextualized	645463.3.peg.1374	aminodeoxychorismate_lyase_(EC_4.1.3.38)
uncontextualized	645463.3.peg.2774	diglucosyldiacylglycerol_synthase_(LTA_membrane_anchor_synthesis)
uncontextualized	645463.3.peg.530	Threonyl-tRNA_synthetase_(EC_6.1.1.3)
uncontextualized	645463.3.peg.2243	Maltose_phosphorylase_(EC_2.4.1.8)
uncontextualized	645463.3.peg.1828	4-hydroxy-3-methylbut-2-enyl_diphosphate_reductase_(EC_1.17.1.2)
uncontextualized	645463.3.peg.681	Phenylalanyl-tRNA_synthetase_alpha_chain_(EC_6.1.1.20)
uncontextualized	645463.3.peg.3307	Valyl-tRNA_synthetase_(EC_6.1.1.9)
uncontextualized	645463.3.peg.48	2-C-methyl-D-erythritol_4-phosphate_cytidylyltransferase_(EC_2.7.7.60)
uncontextualized	645463.3.peg.1245	CDP-diacylglycerol--glycerol-3-phosphate_3-phosphatidyltransferase_(EC_2.7.8.5)
uncontextualized	645463.3.peg.576	Chloride_channel_protein
uncontextualized	645463.3.peg.3143	PTS_system,_trehalose-specific_IIB_component_(EC_2.7.1.69)
uncontextualized	645463.3.peg.2971	Substrate-specific_component_BioY_of_biotin_ECF_transporter
uncontextualized	645463.3.peg.3276	aspartate-semialdehyde_dehydrogenase_(EC_1.2.1.11)
uncontextualized	645463.3.peg.971	NAD_kinase_(EC_2.7.1.23)
uncontextualized	645463.3.peg.1176	Na(+)-dependent_branched-chain_amino_acid_transporter
uncontextualized	645463.3.peg.2789	Histidyl-tRNA_synthetase_(EC_6.1.1.21)
uncontextualized	645463.3.peg.3595	Lysyl-tRNA_synthetase_(class_II)_(EC_6.1.1.6)
uncontextualized	645463.3.peg.2662	Isoleucyl-tRNA_synthetase_(EC_6.1.1.5)
uncontextualized	645463.3.peg.49	2-C-methyl-D-erythritol_2,4-cyclodiphosphate_synthase_(EC_4.6.1.12)
uncontextualized	645463.3.peg.2183	1-deoxy-D-xylulose_5-phosphate_reductoisomerase_(EC_1.1.1.267)
uncontextualized	645463.3.peg.1451	Tyrosyl-tRNA_synthetase_(EC_6.1.1.1)
uncontextualized	645463.3.peg.2699	UDP-N-acetylglucosamine--N-acetylmuramyl-(pentapeptide)_pyrophosphoryl-undecaprenol_N-acetylglucosamine_transferase_(EC_2.4.1.227)
uncontextualized	645463.3.peg.2480	Glycyl-tRNA_synthetase_alpha_chain_(EC_6.1.1.14)
uncontextualized	645463.3.peg.3013	alpha-mannosidase_(EC_3.2.1.24)
uncontextualized	645463.3.peg.1199	Alanyl-tRNA_synthetase_(EC_6.1.1.7)
uncontextualized	645463.3.peg.57	thymidylate_synthase_(EC_2.1.1.45)
uncontextualized	645463.3.peg.2042	Substrate-specific_component_TrpP_of_tryptophan_ECF_transporter
uncontextualized	645463.3.peg.2273	3-dehydroquinate_dehydratase_I_(EC_4.2.1.10)
uncontextualized	645463.3.peg.398	Fructose-bisphosphate_aldolase_class_II_(EC_4.1.2.13)
uncontextualized	645463.3.peg.3495	5-formyltetrahydrofolate_cyclo-ligase_(EC_6.3.3.2)
uncontextualized	645463.3.peg.2802	Phosphoenolpyruvate-protein_phosphotransferase_of_PTS_system_(EC_2.7.3.9)_|_ptsI
uncontextualized	645463.3.peg.1110	(2E,6E)-farnesyl_diphosphate_synthase_(EC_2.5.1.10)
uncontextualized	645463.3.peg.954	UDP-N-acetylglucosamine_2-epimerase_(EC_5.1.3.14)
uncontextualized	645463.3.peg.3609	4-diphosphocytidyl-2-C-methyl-D-erythritol_kinase_(EC_2.7.1.148)
uncontextualized	645463.3.peg.161	Substrate-specific_component_RibU_of_riboflavin_ECF_transporter
uncontextualized	645463.3.peg.223	PTS_system,_fructose-specific_IIB_component_(EC_2.7.1.69)
uncontextualized	645463.3.peg.3591	Thymidylate_kinase_(EC_2.7.4.9)
uncontextualized	645463.3.peg.2703	UDP-N-acetylmuramoyl-tripeptide--D-alanyl-D-alanine_ligase
uncontextualized	645463.3.peg.54	Cysteinyl-tRNA_synthetase_(EC_6.1.1.16)
uncontextualized	645463.3.peg.3598	Pantothenate_kinase_type_III,_CoaX-like_(EC_2.7.1.33)
uncontextualized	645463.3.peg.50	Prolyl-tRNA_synthetase_(EC_6.1.1.15)
uncontextualized	645463.3.peg.1112	1-deoxy-D-xylulose_5-phosphate_synthase_(EC_2.2.1.7)
uncontextualized	645463.3.peg.222	PTS_system,_fructose-specific_IIC_component_(EC_2.7.1.69)
uncontextualized	645463.3.peg.2702	Phospho-N-acetylmuramoyl-pentapeptide-transferase_(EC_2.7.8.13)
uncontextualized	645463.3.peg.2602	Phosphopantetheine_adenylyltransferase_(EC_2.7.7.3)
uncontextualized	645463.3.peg.1844	Chorismate_synthase_(EC_4.2.3.5)
uncontextualized	645463.3.peg.682	Phenylalanyl-tRNA_synthetase_beta_chain_(EC_6.1.1.20)
uncontextualized	645463.3.peg.120	Ribonucleotide_reductase_of_class_III_(anaerobic),_large_subunit_(EC_1.17.4.2)
uncontextualized	645463.3.peg.735	ABC_transporter,_substrate-binding_protein
uncontextualized	645463.3.peg.2569	Leucyl-tRNA_synthetase_(EC_6.1.1.4)
uncontextualized	645463.3.peg.360	Manganese-dependent_inorganic_pyrophosphatase_(EC_3.6.1.1)
uncontextualized	645463.3.peg.1792	argininosuccinate_synthase_(EC_6.3.4.5)
uncontextualized	645463.3.peg.3581	Methionyl-tRNA_synthetase_(EC_6.1.1.10)
uncontextualized	645463.3.peg.2293	Asparaginyl-tRNA_synthetase_(EC_6.1.1.22)
uncontextualized	645463.3.peg.2187	Phosphatidate_cytidylyltransferase_(EC_2.7.7.41)
uncontextualized	645463.3.peg.3421	UDP-N-acetylenolpyruvoylglucosamine_reductase_(EC_1.1.1.158)
uncontextualized	645463.3.peg.1842	3-dehydroquinate_synthase_(EC_4.2.3.4)
uncontextualized	645463.3.peg.2653	Tryptophanyl-tRNA_synthetase_(EC_6.1.1.2)
uncontextualized	645463.3.peg.1840	Magnesium_and_cobalt_transport_protein_CorA
uncontextualized	645463.3.peg.136	UDP-N-acetylglucosamine_1-carboxyvinyltransferase_(EC_2.5.1.7)
uncontextualized	645463.3.peg.693	Arginyl-tRNA_synthetase_(EC_6.1.1.19)
uncontextualized	645463.3.peg.2788	Aspartyl-tRNA_synthetase_(EC_6.1.1.12)
uncontextualized	645463.3.peg.52	Glutamyl-tRNA_synthetase_(EC_6.1.1.17)
uncontextualized	645463.3.peg.1847	Shikimate_kinase_I_(EC_2.7.1.71)
uncontextualized	645463.3.peg.2479	Glycyl-tRNA_synthetase_beta_chain_(EC_6.1.1.14)
uncontextualized	645463.3.peg.2633	phosphopantothenoylcysteine_decarboxylase_(EC_4.1.1.36)
uncontextualized	645463.3.peg.770	Multimodular_transpeptidase-transglycosylase_(EC_2.4.1.129)_(EC_3.4.-.-)
uncontextualized	645463.3.peg.1233	Riboflavin_kinase_(EC_2.7.1.26)
uncontextualized	645463.3.peg.1032	Dephospho-CoA_kinase_(EC_2.7.1.24)
uncontextualized	645463.3.peg.1257	alanine_transaminase_(EC_2.6.1.2)
uncontextualized	645463.3.peg.2106	Glutaminyl-tRNA_synthetase_(EC_6.1.1.18)
uncontextualized	645463.3.peg.2701	UDP-N-acetylmuramoylalanine--D-glutamate_ligase_(EC_6.3.2.9)
both_contexts	645463.3.peg.2774	diglucosyldiacylglycerol_synthase_(LTA_membrane_anchor_synthesis)
both_contexts	645463.3.peg.681	Phenylalanyl-tRNA_synthetase_alpha_chain_(EC_6.1.1.20)
both_contexts	645463.3.peg.194	NAD-specific_glutamate_dehydrogenase_(EC_1.4.1.2)
both_contexts	645463.3.peg.3143	PTS_system,_trehalose-specific_IIB_component_(EC_2.7.1.69)
both_contexts	645463.3.peg.2183	1-deoxy-D-xylulose_5-phosphate_reductoisomerase_(EC_1.1.1.267)
both_contexts	645463.3.peg.2699	UDP-N-acetylglucosamine--N-acetylmuramyl-(pentapeptide)_pyrophosphoryl-undecaprenol_N-acetylglucosamine_transferase_(EC_2.4.1.227)
both_contexts	645463.3.peg.3013	alpha-mannosidase_(EC_3.2.1.24)
both_contexts	645463.3.peg.1129	Purine_nucleoside_phosphorylase_(EC_2.4.2.1)
both_contexts	645463.3.peg.2042	Substrate-specific_component_TrpP_of_tryptophan_ECF_transporter
both_contexts	645463.3.peg.2642	Pyrimidine_operon_regulatory_protein_PyrR
both_contexts	645463.3.peg.233	phosphoribosylglycinamide_formyltransferase_(EC_2.1.2.2)
both_contexts	645463.3.peg.2802	Phosphoenolpyruvate-protein_phosphotransferase_of_PTS_system_(EC_2.7.3.9)_|_ptsI
both_contexts	645463.3.peg.1110	(2E,6E)-farnesyl_diphosphate_synthase_(EC_2.5.1.10)
both_contexts	645463.3.peg.2703	UDP-N-acetylmuramoyl-tripeptide--D-alanyl-D-alanine_ligase
both_contexts	645463.3.peg.2794	Adenine_phosphoribosyltransferase_(EC_2.4.2.7)
both_contexts	645463.3.peg.360	Manganese-dependent_inorganic_pyrophosphatase_(EC_3.6.1.1)
both_contexts	645463.3.peg.1792	argininosuccinate_synthase_(EC_6.3.4.5)
both_contexts	645463.3.peg.1079	Acetate_kinase_(EC_2.7.2.1)
both_contexts	645463.3.peg.2293	Asparaginyl-tRNA_synthetase_(EC_6.1.1.22)
both_contexts	645463.3.peg.2187	Phosphatidate_cytidylyltransferase_(EC_2.7.7.41)
both_contexts	645463.3.peg.3421	UDP-N-acetylenolpyruvoylglucosamine_reductase_(EC_1.1.1.158)
both_contexts	645463.3.peg.2653	Tryptophanyl-tRNA_synthetase_(EC_6.1.1.2)
both_contexts	645463.3.peg.1840	Magnesium_and_cobalt_transport_protein_CorA
both_contexts	645463.3.peg.136	UDP-N-acetylglucosamine_1-carboxyvinyltransferase_(EC_2.5.1.7)
both_contexts	645463.3.peg.198	aspartate_carbamoyltransferase_(EC_2.1.3.2)
both_contexts	645463.3.peg.1257	alanine_transaminase_(EC_2.6.1.2)
both_contexts	645463.3.peg.48	2-C-methyl-D-erythritol_4-phosphate_cytidylyltransferase_(EC_2.7.7.60)
both_contexts	645463.3.peg.1374	aminodeoxychorismate_lyase_(EC_4.1.3.38)
both_contexts	645463.3.peg.3339	Glucose-6-phosphate_isomerase_(EC_5.3.1.9)
both_contexts	645463.3.peg.2243	Maltose_phosphorylase_(EC_2.4.1.8)
both_contexts	645463.3.peg.1828	4-hydroxy-3-methylbut-2-enyl_diphosphate_reductase_(EC_1.17.1.2)
both_contexts	645463.3.peg.576	Chloride_channel_protein
both_contexts	645463.3.peg.3276	aspartate-semialdehyde_dehydrogenase_(EC_1.2.1.11)
both_contexts	645463.3.peg.3595	Lysyl-tRNA_synthetase_(class_II)_(EC_6.1.1.6)
both_contexts	645463.3.peg.3519	uracil_phosphoribosyltransferase_(EC_2.4.2.9)
both_contexts	645463.3.peg.2480	Glycyl-tRNA_synthetase_alpha_chain_(EC_6.1.1.14)
both_contexts	645463.3.peg.3509	ATP_synthase_alpha_chain_(EC_3.6.3.14)
both_contexts	645463.3.peg.57	thymidylate_synthase_(EC_2.1.1.45)
both_contexts	645463.3.peg.398	Fructose-bisphosphate_aldolase_class_II_(EC_4.1.2.13)
both_contexts	645463.3.peg.1783	ABC_transporter,_ATP-binding_protein
both_contexts	645463.3.peg.3609	4-diphosphocytidyl-2-C-methyl-D-erythritol_kinase_(EC_2.7.1.148)
both_contexts	645463.3.peg.954	UDP-N-acetylglucosamine_2-epimerase_(EC_5.1.3.14)
both_contexts	645463.3.peg.1651	Iron_compound_ABC_uptake_transporter_ATP-binding_protein
both_contexts	645463.3.peg.223	PTS_system,_fructose-specific_IIB_component_(EC_2.7.1.69)
both_contexts	645463.3.peg.3591	Thymidylate_kinase_(EC_2.7.4.9)
both_contexts	645463.3.peg.54	Cysteinyl-tRNA_synthetase_(EC_6.1.1.16)
both_contexts	645463.3.peg.3413	Pyruvate_kinase_(EC_2.7.1.40)
both_contexts	645463.3.peg.1112	1-deoxy-D-xylulose_5-phosphate_synthase_(EC_2.2.1.7)
both_contexts	645463.3.peg.222	PTS_system,_fructose-specific_IIC_component_(EC_2.7.1.69)
both_contexts	645463.3.peg.682	Phenylalanyl-tRNA_synthetase_beta_chain_(EC_6.1.1.20)
both_contexts	645463.3.peg.52	Glutamyl-tRNA_synthetase_(EC_6.1.1.17)
both_contexts	645463.3.peg.1847	Shikimate_kinase_I_(EC_2.7.1.71)
both_contexts	645463.3.peg.3508	ATP_synthase_gamma_chain_(EC_3.6.3.14)
both_contexts	645463.3.peg.1423	Pyrroline-5-carboxylate_reductase_(EC_1.5.1.2)
both_contexts	645463.3.peg.770	Multimodular_transpeptidase-transglycosylase_(EC_2.4.1.129)_(EC_3.4.-.-)
both_contexts	645463.3.peg.929	N-acetylgalactosamine-6-phosphate_deacetylase
both_contexts	645463.3.peg.2602	Phosphopantetheine_adenylyltransferase_(EC_2.7.7.3)
both_contexts	645463.3.peg.3307	Valyl-tRNA_synthetase_(EC_6.1.1.9)
both_contexts	645463.3.peg.971	NAD_kinase_(EC_2.7.1.23)
both_contexts	645463.3.peg.2789	Histidyl-tRNA_synthetase_(EC_6.1.1.21)
both_contexts	645463.3.peg.49	2-C-methyl-D-erythritol_2,4-cyclodiphosphate_synthase_(EC_4.6.1.12)
both_contexts	645463.3.peg.1451	Tyrosyl-tRNA_synthetase_(EC_6.1.1.1)
both_contexts	645463.3.peg.3506	ATP_synthase_epsilon_chain_(EC_3.6.3.14)
both_contexts	645463.3.peg.3495	5-formyltetrahydrofolate_cyclo-ligase_(EC_6.3.3.2)
both_contexts	645463.3.peg.161	Substrate-specific_component_RibU_of_riboflavin_ECF_transporter
both_contexts	645463.3.peg.1652	Iron_compound_ABC_uptake_transporter_substrate-binding_protein
both_contexts	645463.3.peg.3598	Pantothenate_kinase_type_III,_CoaX-like_(EC_2.7.1.33)
both_contexts	645463.3.peg.3507	ATP_synthase_beta_chain_(EC_3.6.3.14)
both_contexts	645463.3.peg.1699	Sodium:alanine_symporter_family_protein
both_contexts	645463.3.peg.1844	Chorismate_synthase_(EC_4.2.3.5)
both_contexts	645463.3.peg.120	Ribonucleotide_reductase_of_class_III_(anaerobic),_large_subunit_(EC_1.17.4.2)
both_contexts	645463.3.peg.1128	phosphopentomutase_(EC_5.4.2.7)
both_contexts	645463.3.peg.1569	Lysophospholipase_L2_(EC_3.1.1.5)
both_contexts	645463.3.peg.1842	3-dehydroquinate_synthase_(EC_4.2.3.4)
both_contexts	645463.3.peg.2788	Aspartyl-tRNA_synthetase_(EC_6.1.1.12)
both_contexts	645463.3.peg.693	Arginyl-tRNA_synthetase_(EC_6.1.1.19)
both_contexts	645463.3.peg.1032	Dephospho-CoA_kinase_(EC_2.7.1.24)
both_contexts	645463.3.peg.1199	Alanyl-tRNA_synthetase_(EC_6.1.1.7)
both_contexts	645463.3.peg.530	Threonyl-tRNA_synthetase_(EC_6.1.1.3)
both_contexts	645463.3.peg.1245	CDP-diacylglycerol--glycerol-3-phosphate_3-phosphatidyltransferase_(EC_2.7.8.5)
both_contexts	645463.3.peg.125	phosphate_butyryltransferase_(EC_2.3.1.19)
both_contexts	645463.3.peg.2971	Substrate-specific_component_BioY_of_biotin_ECF_transporter
both_contexts	645463.3.peg.1721	Cytosine/purine/uracil/thiamine/allantoin_permease_family_protein
both_contexts	645463.3.peg.2662	Isoleucyl-tRNA_synthetase_(EC_6.1.1.5)
both_contexts	645463.3.peg.1176	Na(+)-dependent_branched-chain_amino_acid_transporter
both_contexts	645463.3.peg.102	Adenylate_kinase_(EC_2.7.4.3)
both_contexts	645463.3.peg.817	Glutamate_synthase_[NADPH]_large_chain_(EC_1.4.1.13)
both_contexts	645463.3.peg.2273	3-dehydroquinate_dehydratase_I_(EC_4.2.1.10)
both_contexts	645463.3.peg.3217	Triosephosphate_isomerase_(EC_5.3.1.1)
both_contexts	645463.3.peg.50	Prolyl-tRNA_synthetase_(EC_6.1.1.15)
both_contexts	645463.3.peg.2702	Phospho-N-acetylmuramoyl-pentapeptide-transferase_(EC_2.7.8.13)
both_contexts	645463.3.peg.735	ABC_transporter,_substrate-binding_protein
both_contexts	645463.3.peg.2569	Leucyl-tRNA_synthetase_(EC_6.1.1.4)
both_contexts	645463.3.peg.2678	Glycerol-3-phosphate_dehydrogenase_[NAD(P)+]_(EC_1.1.1.94)
both_contexts	645463.3.peg.3581	Methionyl-tRNA_synthetase_(EC_6.1.1.10)
both_contexts	645463.3.peg.2583	5'-nucleotidase_(EC_3.1.3.5)
both_contexts	645463.3.peg.2633	phosphopantothenoylcysteine_decarboxylase_(EC_4.1.1.36)
both_contexts	645463.3.peg.2479	Glycyl-tRNA_synthetase_beta_chain_(EC_6.1.1.14)
both_contexts	645463.3.peg.3510	ATP_synthase_delta_chain_(EC_3.6.3.14)
both_contexts	645463.3.peg.713	Glycine_cleavage_system_H_protein
both_contexts	645463.3.peg.1233	Riboflavin_kinase_(EC_2.7.1.26)
both_contexts	645463.3.peg.2106	Glutaminyl-tRNA_synthetase_(EC_6.1.1.18)
both_contexts	645463.3.peg.2701	UDP-N-acetylmuramoylalanine--D-glutamate_ligase_(EC_6.3.2.9)
rough_only	645463.3.peg.664	sodium-solute_symporter,_putative
rough_only	645463.3.peg.2419	Aspartate_aminotransferase_(EC_2.6.1.1)
rough_only	645463.3.peg.3289	proline_racemase_(EC_5.1.1.4)

### Sheet: Reaction essentiality
condition	reaction_id	reaction_name
uncontextualized	rxn05237_c	ATP_phosphohydrolase_(polar-amino-acid-importing)
uncontextualized	rxn06449_c	L-Valine:tRNAVal_ligase_(AMP-forming)
uncontextualized	rxn10281_c	myristoyl-UDP-glucosyltransferase_(monoglucosyl)
uncontextualized	rxn05616_c	Magnesium_(+2)_transport_in_via_diffusion
uncontextualized	rxn06448_c	L-Tryptophan_-tRNA(Trp)_ligase_(AMP-forming)
uncontextualized	rxn01213_c	Geranyl-diphosphate_synthase
uncontextualized	rxn08307_c	CDP-diacylglycerol_synthetase_(n-C14:0)
uncontextualized	rxn06440_c	L-Isoleucine:tRNA(Ile)_ligase_(AMP-forming)
uncontextualized	rxn00605_c	UDP-glucose:D-glucose-6-phosphate_1-alpha-D-glucosyltransferase
uncontextualized	rxn09655_c	Trehalose_transport_via_proton_symport
uncontextualized	rxn06438_c	glycine:tRNA(Gly)_ligase_(AMP-forming)
uncontextualized	rxn06435_c	L-Cysteine:tRNA(Cys)_ligase_(AMP-forming)
uncontextualized	rxn00686_c	5,6,7,8-tetrahydrofolate:NADP+_oxidoreductase
uncontextualized	rxn02286_c	UDP-N-acetylmuramate:L-alanine_ligase_(ADP-forming)
uncontextualized	rxn00100_c	ATP:dephospho-CoA_3'-phosphotransferase
uncontextualized	rxn06447_c	L-Threonine:tRNA(Thr)_ligase_(AMP-forming)
uncontextualized	rxn10474_c	cobalt_(Co+2)_transport_via_diffusion_(extracellular_to_periplasm)
uncontextualized	rxn03903_c	UDPMurAc(oyl-L-Ala-D-gamma-Glu-L-Lys-D-Ala-D-Ala):undecaprenyl-phosphate_phospho-N-acetylmuramoyl-pentapeptide-transferase
uncontextualized	peptidoglycan_rxn	Peptidoglycan_synthesis
uncontextualized	rxn08309_c	CDP-diacylglycerol_synthetase_(n-C16:0)
uncontextualized	rxn03852_c	UDP-N-acetyl-D-mannosamine:N-acetyl-beta-D-glucosaminyldiphosphoundecaprenol_beta-1,4-N-acetylmannosaminyltransferase
uncontextualized	rxn00763_c	Glycerol:NAD+_oxidoreductase
uncontextualized	EX_cpd00099_e	Cl-_exchange
uncontextualized	rxn01466_c	Geranyl-diphosphate:isopentenyl-diphosphate_geranyltrans-transferase
uncontextualized	rxn02009_c	UDP-N-acetylmuramoyl-L-alanyl-D-glutamate:L-lysine_gamma-ligase_(ADP-forming)
uncontextualized	rxn06442_c	L-Lysine:tRNALys_ligase_(AMP-forming)
uncontextualized	rxn00337_c	ATP:L-aspartate_4-phosphotransferase
uncontextualized	COG3601_c	Pyridoxine_active_transporter
uncontextualized	rxn01332_c	Phosphoenolpyruvate:D-erythrose-4-phosphate_C-(1-carboxyvinyl)transferase_(phosphate_hydrolysing,_2-carboxy-2-oxoethyl-forming)
uncontextualized	rxn10272_c	myristoyl-UDP-glucosyltransferase_(diglucosyl)
uncontextualized	rxn09063_c	Phosphatidate_phosphatase_(periplasmic,_n-C14:0)
uncontextualized	rxn06441_c	L-Leucine:tRNA(Leu)_ligase_(AMP-forming)
uncontextualized	rxn01966_c	alpha,alpha-Trehalose:orthophosphate_beta-D-glucosyltransferase
uncontextualized	rxn07466_c	D-Ala-D-Ala_dipeptidase
uncontextualized	rxn00022_c	maltose_glucohydrolase
uncontextualized	rxn10484_c	diaminopimelate_dehydrogenase
uncontextualized	rxn02175_c	ATP:pantetheine-4'-phosphate_adenylyltransferase
uncontextualized	rxn12188_c	2-deoxyglucose-6-phosphatase
uncontextualized	EX_cpd00156_e	L-Valine_exchange
uncontextualized	EX_cpd00263_e	Pyridoxol_exchange
uncontextualized	rxn05669_c	Amino_acid_transporter_(val-L)
uncontextualized	rxn01257_c	chorismate:L-glutamine_aminotransferase
uncontextualized	rxn01255_c	5-O-(1-Carboxyvinyl)-3-phosphoshikimate_phosphate-lyase_(chorismate-forming)
uncontextualized	lipid_rxn	Lipid_composition
uncontextualized	rxn06432_c	L-Arginine:tRNA(Arg)_ligase_(AMP-forming)
uncontextualized	rxn00213_c	UTP:alpha-D-glucose-1-phosphate_uridylyltransferase
uncontextualized	rxn10473_c	chloride_(Cl-1)_transport_via_diffusion_(extracellular_to_periplasm)
uncontextualized	dna_rxn	DNA_replication
uncontextualized	rxn08040_c	UDP-N-acetyl-D-glucosamine:undecaprenyl-phosphate_N-acetyl-D-glucosamine_phosphotransferase
uncontextualized	rxn01132_c	Maltose:phosphate_1-beta-D-glucosyltransferase
uncontextualized	rxn02011_c	UDP-N-acetylmuramoyl-L-alanyl-D-glutamate:(L)-meso-2,6-diaminoheptanedioate_gamma-ligase_(ADP-forming)
uncontextualized	rxn02476_c	Phosphoenolpyruvate:3-phosphoshikimate_5-O-(1-carboxyvinyl)-transferase
uncontextualized	rxn06444_c	L-Phenylalanine:tRNA(Ala)_ligase_(AMP-forming)
uncontextualized	rxn03933_c	UDP-N-acetyl-D-glucosamine:N-acetyl-alpha-D-muramyl(oyl-L-Ala-gamma-D-Glu-L-Lys-D-Ala-D-Ala)-diphosphoundecaprenol_4-beta-N-acetylglucosaminlytransferase
uncontextualized	EX_cpd00065_e	L-Tryptophan_exchange
uncontextualized	rxn09345_c	Undecaprenyl_diphosphate_synthase
uncontextualized	rxn03904_c	UDP-N-acetylmuramoyl-L-alanyl-gamma-D-glutamyl-meso-2,6-diaminopimeloyl-D-alanyl-D-alanine:undecaprenyl-phosphate_phospho-N-acetylmuramoyl-pentapeptide-transferase
uncontextualized	rxn13139_c	Nucleoside_triphosphatase
uncontextualized	rxn00077_c	ATP:NAD+_2'-phosphotransferase
uncontextualized	rxn01513_c	ATP:dTMP_phosphotransferase
uncontextualized	rxn02213_c	3-Dehydroquinate_hydro-lyase
uncontextualized	rxn00392_c	ATP:riboflavin_5'-phosphotransferase
uncontextualized	rxn03901_c	undecaprenyl-diphosphate_phosphohydrolase
uncontextualized	rxn05744_c	b-ketoacyl_synthetase_(n-C14:0)
uncontextualized	rxn10060_c	NAD_kinase_(dTTP)
uncontextualized	teichoicacid_rxn	Teichoic_acid_biosynthesis
uncontextualized	rxn01739_c	ATP:shikimate_3-phosphotransferase
uncontextualized	rxn01740_c	Shikimate:NADP+_3-oxidoreductase
uncontextualized	rxn12510_c	ATP:pantothenate_4'-phosphotransferase
uncontextualized	rxn08952_c	Manganese_transport_via_diffusion
uncontextualized	rxn03909_c	1-Deoxy-D-xylulose-5-phosphate_pyruvate-lyase_(carboxylating)
uncontextualized	cofactor_rxn	Cofactor_Pool
uncontextualized	rxn02341_c	N-[(R)-4'-Phosphopantothenoyl]-L-cysteine_carboxy-lyase
uncontextualized	rxn00297_c	UDP-N-acetyl-D-glucosamine_2-epimerase
uncontextualized	rxn06300_c	L-Alanine:tRNA(Ala)_ligase_(AMP-forming)
uncontextualized	EX_cpd00971_e	Na+_exchange
uncontextualized	rxn02285_c	UDP-N-acetylmuramate:NADP+_oxidoreductase
uncontextualized	rxn09109_c	Phosphatidylglycerol_synthase_(n-C14:0)
uncontextualized	rxn06436_c	L-Glutamate:tRNA(Gln)_ligase_(AMP-forming)
uncontextualized	rxn02005_c	trehalose_transport_via_PEP:Pyr_PTS
uncontextualized	rxn10168_c	K(+)-importing_ATPase
uncontextualized	rxn02212_c	2-Dehydro-3-deoxy-D-arabino-heptonate_7-phosphate_phosphate-lyase_(cyclyzing)
uncontextualized	rxn05223_c	Biotin_ABC_transporter
uncontextualized	rxn02928_c	2,3,4,5-Tetrahydrodipicolinate:NAD+_oxidoreductase
uncontextualized	rxn08669_c	Glycerophosphodiester_phosphodiesterase
uncontextualized	biomass	Biomass_Reaction
uncontextualized	rxn01870_c	D-Fructose_1-phosphate_D-glyceraldehyde-3-phosphate-lyase
uncontextualized	rxn09111_c	Phosphatidylglycerol_synthase_(n-C16:0)
uncontextualized	rxn05293_c	2C-methyl-D-erythritol_2,4_cyclodiphosphate_dehydratase
uncontextualized	rxn00461_c	Phosphoenolpyruvate:UDP-N-acetyl-D-glucosamine_1-carboxyvinyl-transferase
uncontextualized	rxn09065_c	Phosphatidate_phosphatase_(periplasmic,_n-C16:0)
uncontextualized	rxn06437_c	L-Glutamine:tRNA(Gln)_ligase_(AMP-forming)
uncontextualized	rxn06280_c	L-Tyrosine:tRNA(Tyr)_ligase_(AMP-forming)
uncontextualized	rxn03908_c	ATP:4-(Cytidine_5'-diphospho)-2-C-methyl-D-erythritol_2-phosphotransferase
uncontextualized	rxn08186_c	Calcium_transport_via_diffusion
uncontextualized	rxn01967_c	beta-D-Glucose_1-phosphate_1,6-phosphomutase
uncontextualized	rxn06445_c	L-proline:tRNA(Pro)_ligase_(AMP-forming)
uncontextualized	rxn00223_c	D-glucose_aldose-ketose-isomerase
uncontextualized	rxn06936_c	L-Aspartate:tRNA(Asp)_ligase_(AMP-forming)
uncontextualized	rxn05663_c	L-tryptophan_reversible_transport_via_proton_symport
uncontextualized	rxn03910_c	2-Phospho-4-(cytidine_5'-diphospho)-2-C-methyl-D-erythritol_CMP-lyase_(cyclizing)
uncontextualized	rxn00555_c	L-glutamine:D-fructose-6-phosphate_isomerase_(deaminating)
uncontextualized	rxn00001_c	diphosphate_phosphohydrolase
uncontextualized	EX_cpd10515_e	Fe2+_exchange
uncontextualized	EX_cpd00084_e	L-Cysteine_exchange
uncontextualized	EX_cpd00254_e	Mg_exchange
uncontextualized	rxn06446_c	L-Serine:tRNA(Ser)_ligase_(AMP-forming)
uncontextualized	rxn06443_c	L-Methionine:tRNAMet_ligase_(AMP-forming)
uncontextualized	rxn10280_c	palmitoyl-UDP-glucosyltransferase_(monoglucosyl)
uncontextualized	protein_rxn	Protein_biosynthesis
uncontextualized	EX_cpd00104_e	Biotin_exchange
uncontextualized	rxn03958_c	1-Deoxy-D-xylulose-5-phosphate_isomeroreductase
uncontextualized	EX_cpd00063_e	Ca2+_exchange
uncontextualized	SK_cpd11416_c	Biomass_sink
uncontextualized	EX_cpd00030_e	Mn2+_exchange
uncontextualized	rxn10271_c	palmitoyl-UDP-glucosyltransferase_(diglucosyl)
uncontextualized	rxn06434_c	L-Asparagine:tRNA(Asn)_ligase_(AMP-forming)
uncontextualized	rxn03907_c	CTP:_2-C-Methyl-D-erythritol_4-phosphate_cytidylyltransferase
uncontextualized	rxn06439_c	L-Histidine:tRNA(His)_ligase_(AMP-forming)
uncontextualized	rxn05232_c	2'-Deoxyadenosine_5'-triphosphate:oxydized-thioredoxin_2'-oxidoreductase
uncontextualized	cellwall_rxn	Cell_wall_biosynthesis
uncontextualized	rxn01520_c	5,10-Methylenetetrahydrofolate:dUMP_C-methyltransferase
uncontextualized	rxn00620_c	CDPglycerol_phosphoglycerohydrolase
uncontextualized	EX_cpd00149_e	Co2+_exchange
uncontextualized	rna_rxn	RNA_transcription
uncontextualized	rxn03408_c	UDP-N-acetyl-D-glucosamine:undecaprenyl-diphospho-N-acetylmuramoyl-L-alanyl-gamma-D-glutamyl-meso-2,6-diaminopimeloyl-D-alanyl-D-alanine_4-beta-N-acetylglucosaminlytransferase
uncontextualized	rxn01644_c	L-Aspartate-4-semialdehyde_hydro-lyase_(adding_pyruvate_and_cyclizing)
uncontextualized	rxn03141_c	UDP-N-acetylmuramoyl-tripeptide---D-alanyl-D-alanine_ligase
uncontextualized	rxn01643_c	L-Aspartate-4-semialdehyde:NADP+_oxidoreductase_(phosphorylating)
uncontextualized	EX_cpd00205_e	K+_exchange
uncontextualized	rxn02008_c	UDP-N-acetylmuramoyl-L-alanine:D-glutamate_ligase(ADP-forming)
uncontextualized	rxn03841_c	4-amino-4-deoxychorismate_pyruvate-lyase
both_contexts	EX_cpd00654_e	Deoxycytidine_exchange
both_contexts	rxn13914_c	UDP-N-acetylmuramoyl-L-alanyl-D-glutamyl-meso-2,6-diaminoheptanedioate:D-alanyl-D-alanine_ligase(ADP-forming)
both_contexts	EX_cpd00079_e	D-glucose-6-phosphate_exchange
both_contexts	rxn10036_c	b-ketoacyl_synthetase_(n-C16:1)
both_contexts	rxn05496_c	Amino_acid_transporter_(ala-L)
both_contexts	EX_cpd00322_e	L-Isoleucine_exchange
both_contexts	rxn00182_c	L-glutamate:NAD+_oxidoreductase_(deaminating)
both_contexts	rxn00258_c	Malonyl-CoA:pyruvate_carboxytransferase
both_contexts	EX_cpd00132_e	L-Asparagine_exchange
both_contexts	rxn06449_c	L-Valine:tRNAVal_ligase_(AMP-forming)
both_contexts	rxn10281_c	myristoyl-UDP-glucosyltransferase_(monoglucosyl)
both_contexts	rxn05616_c	Magnesium_(+2)_transport_in_via_diffusion
both_contexts	rxn05237_c	ATP_phosphohydrolase_(polar-amino-acid-importing)
both_contexts	rxn05289_c	NADPH:oxidized-thioredoxin_oxidoreductase
both_contexts	rxn06448_c	L-Tryptophan_-tRNA(Trp)_ligase_(AMP-forming)
both_contexts	rxn10883_c	ATP_phosphohydrolase_(polar-amino-acid-importing)
both_contexts	rxn01213_c	Geranyl-diphosphate_synthase
both_contexts	rxn01671_c	ATP:N-ribosylnicotinamide_5'-phosphotransferase
both_contexts	rxn00105_c	ATP:nicotinamide-nucleotide_adenylyltransferase
both_contexts	rxn08307_c	CDP-diacylglycerol_synthetase_(n-C14:0)
both_contexts	rxn06440_c	L-Isoleucine:tRNA(Ile)_ligase_(AMP-forming)
both_contexts	rxn00605_c	UDP-glucose:D-glucose-6-phosphate_1-alpha-D-glucosyltransferase
both_contexts	rxn09655_c	Trehalose_transport_via_proton_symport
both_contexts	rxn06438_c	glycine:tRNA(Gly)_ligase_(AMP-forming)
both_contexts	rxn06435_c	L-Cysteine:tRNA(Cys)_ligase_(AMP-forming)
both_contexts	EX_cpd00011_e	CO2_exchange
both_contexts	rxn00778_c	D-Ribose_1,5-phosphomutase
both_contexts	rxn00686_c	5,6,7,8-tetrahydrofolate:NADP+_oxidoreductase
both_contexts	EX_cpd00051_e	L-Arginine_exchange
both_contexts	rxn02286_c	UDP-N-acetylmuramate:L-alanine_ligase_(ADP-forming)
both_contexts	rxn09429_c	fatty_acid_synthase_(n-C18:0)
both_contexts	rxn00100_c	ATP:dephospho-CoA_3'-phosphotransferase
both_contexts	rxn06447_c	L-Threonine:tRNA(Thr)_ligase_(AMP-forming)
both_contexts	rxn10474_c	cobalt_(Co+2)_transport_via_diffusion_(extracellular_to_periplasm)
both_contexts	rxn01200_c	Sedoheptulose-7-phosphate:D-glyceraldehyde-3-phosphate_glycolaldehyde_transferase
both_contexts	peptidoglycan_rxn	Peptidoglycan_synthesis
both_contexts	rxn03852_c	UDP-N-acetyl-D-mannosamine:N-acetyl-beta-D-glucosaminyldiphosphoundecaprenol_beta-1,4-N-acetylmannosaminyltransferase
both_contexts	rxn09685_c	Deoxyuridine_symport
both_contexts	rxn03903_c	UDPMurAc(oyl-L-Ala-D-gamma-Glu-L-Lys-D-Ala-D-Ala):undecaprenyl-phosphate_phospho-N-acetylmuramoyl-pentapeptide-transferase
both_contexts	EX_cpd00066_e	L-Phenylalanine_exchange
both_contexts	rxn00763_c	Glycerol:NAD+_oxidoreductase
both_contexts	rxn08309_c	CDP-diacylglycerol_synthetase_(n-C16:0)
both_contexts	EX_cpd00099_e	Cl-_exchange
both_contexts	rxn01466_c	Geranyl-diphosphate:isopentenyl-diphosphate_geranyltrans-transferase
both_contexts	rxn01116_c	D-Ribulose-5-phosphate_3-epimerase
both_contexts	rxn02009_c	UDP-N-acetylmuramoyl-L-alanyl-D-glutamate:L-lysine_gamma-ligase_(ADP-forming)
both_contexts	rxn05563_c	Glucose-6-phosphate_transport_via_phosphate_antiport
both_contexts	rxn01333_c	sedoheptulose-7-phosphate:D-glyceraldehyde-3-phosphate_glyceronetransferase
both_contexts	rxn11334_c	Nicotinamide_symporter
both_contexts	rxn06442_c	L-Lysine:tRNALys_ligase_(AMP-forming)
both_contexts	EX_cpd00133_e	Nicotinamide_exchange
both_contexts	COG3601_c	Pyridoxine_active_transporter
both_contexts	rxn00337_c	ATP:L-aspartate_4-phosphotransferase
both_contexts	rxn01138_c	Adenosine:phosphate_alpha-D-ribosyltransferase
both_contexts	rxn01218_c	2'-Deoxycytidine_5'-monophosphate_phosphohydrolase
both_contexts	rxn01332_c	Phosphoenolpyruvate:D-erythrose-4-phosphate_C-(1-carboxyvinyl)transferase_(phosphate_hydrolysing,_2-carboxy-2-oxoethyl-forming)
both_contexts	rxn10272_c	myristoyl-UDP-glucosyltransferase_(diglucosyl)
both_contexts	rxn09063_c	Phosphatidate_phosphatase_(periplasmic,_n-C14:0)
both_contexts	rxn06441_c	L-Leucine:tRNA(Leu)_ligase_(AMP-forming)
both_contexts	rxn01966_c	alpha,alpha-Trehalose:orthophosphate_beta-D-glucosyltransferase
both_contexts	EX_cpd00117_e	D-Alanine_exchange
both_contexts	rxn07466_c	D-Ala-D-Ala_dipeptidase
both_contexts	rxn08818_c	Lysophospholipase_L2_(2-acylglycerophosphotidate,_n-C14:0)
both_contexts	rxn05467_c	CO2_transport_via_diffusion
both_contexts	rxn00022_c	maltose_glucohydrolase
both_contexts	EX_cpd00161_e	L-Threonine_exchange
both_contexts	rxn05569_c	D-glucosamine_transport_via_PEP:Pyr_PTS
both_contexts	rxn10484_c	diaminopimelate_dehydrogenase
both_contexts	rxn00558_c	D-glucose-6-phosphate_aldose-ketose-isomerase
both_contexts	EX_cpd00067_e	H+_exchange
both_contexts	rxn02175_c	ATP:pantetheine-4'-phosphate_adenylyltransferase
both_contexts	rxn12188_c	2-deoxyglucose-6-phosphatase
both_contexts	rxn10840_c	L-arginine_transport_via_diffusion_(extracellular_to_periplasm)
both_contexts	EX_cpd00156_e	L-Valine_exchange
both_contexts	R03018_c	ATP:pantothenate_4-phosphotransferase
both_contexts	rxn01217_c	dCMP_aminohydrolase
both_contexts	EX_cpd00305_e	Thiamin_exchange
both_contexts	rxn13140_c	Nucleoside_triphosphatase
both_contexts	rxn00711_c	UMP:diphosphate_phospho-alpha-D-ribosyltransferase
both_contexts	EX_cpd00060_e	L-Methionine_exchange
both_contexts	EX_cpd00263_e	Pyridoxol_exchange
both_contexts	rxn00785_c	D-Fructose_6-phosphate:D-glyceraldehyde-3-phosphate_glycolaldehyde_transferase
both_contexts	rxn05669_c	Amino_acid_transporter_(val-L)
both_contexts	EX_cpd00220_e	Riboflavin_exchange
both_contexts	rxn00157_c	Acetyl-CoA:formate_C-acetyltransferase
both_contexts	rxn01257_c	chorismate:L-glutamine_aminotransferase
both_contexts	rxn10144_c	ATP_phosphohydrolase_(polar-amino-acid-importing)
both_contexts	rxn00692_c	5,10-Methylenetetrahydrofolate:glycine_hydroxymethyltransferase
both_contexts	rxn05291_c	b-ketoacyl_synthetase_(palmitate,_n-C16:0)
both_contexts	rxn01255_c	5-O-(1-Carboxyvinyl)-3-phosphoshikimate_phosphate-lyase_(chorismate-forming)
both_contexts	EX_cpd00035_e	L-Alanine_exchange
both_contexts	rxn01505_c	N-Acetyl-D-glucosamine_1-phosphate_1,6-phosphomutase
both_contexts	rxn05201_c	Hypoxanthine_hydrogen_symport
both_contexts	rxn05313_c	phosphate_transport_in/out_via_three_Na+_symporter
both_contexts	lipid_rxn	Lipid_composition
both_contexts	rxn00213_c	UTP:alpha-D-glucose-1-phosphate_uridylyltransferase
both_contexts	rxn05559_c	formate_transport_in_via_proton_symport
both_contexts	rxn06432_c	L-Arginine:tRNA(Arg)_ligase_(AMP-forming)
both_contexts	rxn05151_c	ATP_phosphohydrolase_(polar-amino-acid-importing)
both_contexts	rxn05219_c	nonpolar-amino-acid-transporting_ATPase
both_contexts	rxn10473_c	chloride_(Cl-1)_transport_via_diffusion_(extracellular_to_periplasm)
both_contexts	rxn09142_c	Phospholipase_A1_(phosphatidylglycerol,_n-C18:0)_(periplasm)
both_contexts	dna_rxn	DNA_replication
both_contexts	rxn08040_c	UDP-N-acetyl-D-glucosamine:undecaprenyl-phosphate_N-acetyl-D-glucosamine_phosphotransferase
both_contexts	rxn05645_c	riboflavin_transport_in_via_proton_symport
both_contexts	rxn05255_c	Folate_transport_via_proton_simport
both_contexts	rxn01132_c	Maltose:phosphate_1-beta-D-glucosyltransferase
both_contexts	rxn02011_c	UDP-N-acetylmuramoyl-L-alanyl-D-glutamate:(L)-meso-2,6-diaminoheptanedioate_gamma-ligase_(ADP-forming)
both_contexts	rxn00931_c	L-Proline:NADP+_5-oxidoreductase
both_contexts	rxn02476_c	Phosphoenolpyruvate:3-phosphoshikimate_5-O-(1-carboxyvinyl)-transferase
both_contexts	rxn06444_c	L-Phenylalanine:tRNA(Ala)_ligase_(AMP-forming)
both_contexts	rxn03933_c	UDP-N-acetyl-D-glucosamine:N-acetyl-alpha-D-muramyl(oyl-L-Ala-gamma-D-Glu-L-Lys-D-Ala-D-Ala)-diphosphoundecaprenol_4-beta-N-acetylglucosaminlytransferase
both_contexts	rxn09657_c	Thiamine_transporter
both_contexts	EX_cpd00065_e	L-Tryptophan_exchange
both_contexts	rxn09345_c	Undecaprenyl_diphosphate_synthase
both_contexts	rxn00260_c	L-Aspartate:2-oxoglutarate_aminotransferase
both_contexts	rxn00777_c	D-ribose-5-phosphate_aldose-ketose-isomerase
both_contexts	rxn01859_c	Deoxyadenosine:orthophosphate_ribosyltransferase
both_contexts	rxn05243_c	L-Leucine_hydrogen_symport
both_contexts	rxn03904_c	UDP-N-acetylmuramoyl-L-alanyl-gamma-D-glutamyl-meso-2,6-diaminopimeloyl-D-alanyl-D-alanine:undecaprenyl-phosphate_phospho-N-acetylmuramoyl-pentapeptide-transferase
both_contexts	rxn13139_c	Nucleoside_triphosphatase
both_contexts	rxn00077_c	ATP:NAD+_2'-phosphotransferase
both_contexts	rxn01513_c	ATP:dTMP_phosphotransferase
both_contexts	rxn00122_c	ATP:FMN_adenylyltransferase
both_contexts	rxn05318_c	Adenosine_hydrogen_symport
both_contexts	rxn02213_c	3-Dehydroquinate_hydro-lyase
both_contexts	rxn01646_c	N-Ribosylnicotinamide:orthophosphate_ribosyltransferase
both_contexts	rxn00392_c	ATP:riboflavin_5'-phosphotransferase
both_contexts	rxn09124_c	Phospholipase_A1_(phosphatidate,_n-C14:0)_(periplasm)
both_contexts	rxn34357_c	Na+/aspartate_symport
both_contexts	rxn03901_c	undecaprenyl-diphosphate_phosphohydrolase
both_contexts	rxn05317_c	Transport_of_deoxyadenosine,_extracellular
both_contexts	EX_cpd00226_e	Hypoxanthine_exchange
both_contexts	rxn05744_c	b-ketoacyl_synthetase_(n-C14:0)
both_contexts	rxn01548_c	guanosine:phosphate_alpha-D-ribosyltransferase
both_contexts	rxn01740_c	Shikimate:NADP+_3-oxidoreductase
both_contexts	rxn01739_c	ATP:shikimate_3-phosphotransferase
both_contexts	rxn10060_c	NAD_kinase_(dTTP)
both_contexts	teichoicacid_rxn	Teichoic_acid_biosynthesis
both_contexts	rxn00611_c	sn-Glycerol-3-phosphate:NAD+_2-oxidoreductase
both_contexts	rxn12510_c	ATP:pantothenate_4'-phosphotransferase
both_contexts	rxn08952_c	Manganese_transport_via_diffusion
both_contexts	rxn00148_c	ATP:pyruvate_2-O-phosphotransferase
both_contexts	rxn00704_c	alpha-D-Glucose_1-phosphate_1,6-phosphomutase
both_contexts	rxn03909_c	1-Deoxy-D-xylulose-5-phosphate_pyruvate-lyase_(carboxylating)
both_contexts	cofactor_rxn	Cofactor_Pool
both_contexts	rxn08850_c	Lysophospholipase_L2_(2-acylglycerophosphoglycerol,_n-C18:0)
both_contexts	rxn02341_c	N-[(R)-4'-Phosphopantothenoyl]-L-cysteine_carboxy-lyase
both_contexts	rxn06300_c	L-Alanine:tRNA(Ala)_ligase_(AMP-forming)
both_contexts	rxn10042_c	ATP_synthase
both_contexts	rxn00297_c	UDP-N-acetyl-D-glucosamine_2-epimerase
both_contexts	EX_cpd00276_e	D-Glucosamine_exchange
both_contexts	EX_cpd00971_e	Na+_exchange
both_contexts	EX_cpd00041_e	L-Aspartate_exchange
both_contexts	rxn02285_c	UDP-N-acetylmuramate:NADP+_oxidoreductase
both_contexts	rxn05244_c	Branched_chain_amino_acid:H+_symporter_(Isoleucine)
both_contexts	rxn08061_c	Acetate_transport_via_proton_symport
both_contexts	EX_cpd00393_e	Folate_exchange
both_contexts	rxn12212_c	FAD_oxidation_(electron_transport_complex)
both_contexts	EX_cpd00069_e	L-Tyrosine_exchange
both_contexts	rxn00908_c	glycine_synthase
both_contexts	rxn09109_c	Phosphatidylglycerol_synthase_(n-C14:0)
both_contexts	rxn01799_c	deoxyuridine:orthophosphate_2-deoxy-D-ribosyltransferase
both_contexts	rxn06436_c	L-Glutamate:tRNA(Gln)_ligase_(AMP-forming)
both_contexts	rxn02005_c	trehalose_transport_via_PEP:Pyr_PTS
both_contexts	rxn00747_c	D-glyceraldehyde-3-phosphate_aldose-ketose-isomerase
both_contexts	rxn10168_c	K(+)-importing_ATPase
both_contexts	rxn02212_c	2-Dehydro-3-deoxy-D-arabino-heptonate_7-phosphate_phosphate-lyase_(cyclyzing)
both_contexts	rxn05223_c	Biotin_ABC_transporter
both_contexts	rxn02928_c	2,3,4,5-Tetrahydrodipicolinate:NAD+_oxidoreductase
both_contexts	rxn00305_c	GTP:oxaloacetate_carboxy-lyase_(adding_GTP;phosphoenolpyruvate-forming)
both_contexts	rxn08669_c	Glycerophosphodiester_phosphodiesterase
both_contexts	rxn05059_c	dCTP_aminohydrolase_(dUMP-forming)
both_contexts	biomass	Biomass_Reaction
both_contexts	rxn00504_c	(S)-1-pyrroline-5-carboxylate:NADP+_oxidoreductase
both_contexts	rxn05293_c	2C-methyl-D-erythritol_2,4_cyclodiphosphate_dehydratase
both_contexts	rxn09111_c	Phosphatidylglycerol_synthase_(n-C16:0)
both_contexts	rxn01870_c	D-Fructose_1-phosphate_D-glyceraldehyde-3-phosphate-lyase
both_contexts	rxn00367_c	CTP_diphosphohydrolase_(diphosphate-forming)
both_contexts	rxn09065_c	Phosphatidate_phosphatase_(periplasmic,_n-C16:0)
both_contexts	rxn06437_c	L-Glutamine:tRNA(Gln)_ligase_(AMP-forming)
both_contexts	rxn09147_c	Phospholipase_A2_(phosphatidate,_n-C16:0)_(periplasm)
both_contexts	EX_cpd00009_e	Phosphate_exchange
both_contexts	rxn00139_c	AMP:diphosphate_phospho-D-ribosyltransferase
both_contexts	EX_cpd00107_e	L-Leucine_exchange
both_contexts	rxn00461_c	Phosphoenolpyruvate:UDP-N-acetyl-D-glucosamine_1-carboxyvinyl-transferase
both_contexts	rxn03908_c	ATP:4-(Cytidine_5'-diphospho)-2-C-methyl-D-erythritol_2-phosphotransferase
both_contexts	rxn06280_c	L-Tyrosine:tRNA(Tyr)_ligase_(AMP-forming)
both_contexts	rxn08186_c	Calcium_transport_via_diffusion
both_contexts	EX_cpd00029_e	Acetate_exchange
both_contexts	rxn05555_c	iron_(II)_transport_via_ABC_system
both_contexts	rxn00293_c	UTP:N-acetyl-alpha-D-glucosamine-1-phosphate_uridylyltransferase
both_contexts	EX_cpd00047_e	Formate_exchange
both_contexts	rxn06445_c	L-proline:tRNA(Pro)_ligase_(AMP-forming)
both_contexts	rxn01967_c	beta-D-Glucose_1-phosphate_1,6-phosphomutase
both_contexts	EX_cpd00054_e	L-Serine_exchange
both_contexts	rxn00223_c	D-glucose_aldose-ketose-isomerase
both_contexts	rxn01484_c	N-Acetyl-D-glucosamine-6-phosphate_amidohydrolase
both_contexts	rxn06936_c	L-Aspartate:tRNA(Asp)_ligase_(AMP-forming)
both_contexts	rxn05663_c	L-tryptophan_reversible_transport_via_proton_symport
both_contexts	EX_cpd00182_e	Adenosine_exchange
both_contexts	rxn00555_c	L-glutamine:D-fructose-6-phosphate_isomerase_(deaminating)
both_contexts	rxn03910_c	2-Phospho-4-(cytidine_5'-diphospho)-2-C-methyl-D-erythritol_CMP-lyase_(cyclizing)
both_contexts	rxn00001_c	diphosphate_phosphohydrolase
both_contexts	rxn00173_c	Phosphate_acetyltransferase
both_contexts	rxn08799_c	Lysophospholipase_L1_(2-acylglycerophosphotidate,_n-C16:0)_(periplasm)
both_contexts	rxn00410_c	UTP:ammonia_ligase_(ADP-forming)
both_contexts	EX_cpd10515_e	Fe2+_exchange
both_contexts	EX_cpd00084_e	L-Cysteine_exchange
both_contexts	rxn18584_c	nonpolar-amino-acid-transporting_ATPase
both_contexts	EX_cpd00254_e	Mg_exchange
both_contexts	rxn01358_c	inosine:phosphate_alpha-D-ribosyltransferase
both_contexts	EX_cpd00311_e	Guanosine_exchange
both_contexts	rxn06446_c	L-Serine:tRNA(Ser)_ligase_(AMP-forming)
both_contexts	rxn00225_c	ATP:acetate_phosphotransferase
both_contexts	rxn06443_c	L-Methionine:tRNAMet_ligase_(AMP-forming)
both_contexts	rxn10280_c	palmitoyl-UDP-glucosyltransferase_(monoglucosyl)
both_contexts	EX_cpd00246_e	Inosine_exchange
both_contexts	protein_rxn	Protein_biosynthesis
both_contexts	EX_cpd00119_e	L-Histidine_exchange
both_contexts	EX_cpd00104_e	Biotin_exchange
both_contexts	rxn03958_c	1-Deoxy-D-xylulose-5-phosphate_isomeroreductase
both_contexts	EX_cpd00063_e	Ca2+_exchange
both_contexts	rxn01446_c	Deoxyguanosine:orthophosphate_ribosyltransferase
both_contexts	rxn01977_c	alpha-D-Glucose_6-phosphate_ketol-isomerase
both_contexts	EX_cpd00644_e	Pantothenate_exchange
both_contexts	SK_cpd11416_c	Biomass_sink
both_contexts	rxn10271_c	palmitoyl-UDP-glucosyltransferase_(diglucosyl)
both_contexts	EX_cpd00030_e	Mn2+_exchange
both_contexts	rxn06434_c	L-Asparagine:tRNA(Asn)_ligase_(AMP-forming)
both_contexts	rxn10663_c	Fatty_acid_oxidation_(n-C16:1)
both_contexts	rxn03907_c	CTP:_2-C-Methyl-D-erythritol_4-phosphate_cytidylyltransferase
both_contexts	EX_cpd00412_e	Deoxyuridine_exchange
both_contexts	rxn05494_c	D-alanine_transport_via_proton_symport
both_contexts	rxn09177_c	(R)-4'-Phosphopantothenate:L-cysteine_ligase
both_contexts	rxn00097_c	ATP:AMP_phosphotransferase
both_contexts	rxn05164_c	ATP_phosphohydrolase_(polar-amino-acid-importing)
both_contexts	rxn00085_c	L-Glutamate:NADP+_oxidoreductase_(transaminating)
both_contexts	rxn06439_c	L-Histidine:tRNA(His)_ligase_(AMP-forming)
both_contexts	rxn05232_c	2'-Deoxyadenosine_5'-triphosphate:oxydized-thioredoxin_2'-oxidoreductase
both_contexts	rxn09341_c	UDP-N-acetyl-D-glucosamine_pyrophosphohydrolase_(periplasm)
both_contexts	cellwall_rxn	Cell_wall_biosynthesis
both_contexts	rxn05204_c	Guanosine_hydrogen_symport
both_contexts	rxn05316_c	Inosine_transport_in_via_proton_symport
both_contexts	rxn01520_c	5,10-Methylenetetrahydrofolate:dUMP_C-methyltransferase
both_contexts	rxn00620_c	CDPglycerol_phosphoglycerohydrolase
both_contexts	EX_cpd00149_e	Co2+_exchange
both_contexts	rna_rxn	RNA_transcription
both_contexts	rxn03408_c	UDP-N-acetyl-D-glucosamine:undecaprenyl-diphospho-N-acetylmuramoyl-L-alanyl-gamma-D-glutamyl-meso-2,6-diaminopimeloyl-D-alanyl-D-alanine_4-beta-N-acetylglucosaminlytransferase
both_contexts	EX_cpd00438_e	Deoxyadenosine_exchange
both_contexts	rxn01644_c	L-Aspartate-4-semialdehyde_hydro-lyase_(adding_pyruvate_and_cyclizing)
both_contexts	rxn18579_c	L-Tyrosine_ABC_transport
both_contexts	rxn05169_c	ATP_phosphohydrolase_(polar-amino-acid-importing)
both_contexts	rxn00134_c	ATP:adenosine_5'-phosphotransferase
both_contexts	rxn03141_c	UDP-N-acetylmuramoyl-tripeptide---D-alanyl-D-alanine_ligase
both_contexts	rxn01643_c	L-Aspartate-4-semialdehyde:NADP+_oxidoreductase_(phosphorylating)
both_contexts	EX_cpd00205_e	K+_exchange
both_contexts	rxn02008_c	UDP-N-acetylmuramoyl-L-alanine:D-glutamate_ligase(ADP-forming)
both_contexts	EX_cpd00039_e	L-Lysine_exchange
both_contexts	rxn03841_c	4-amino-4-deoxychorismate_pyruvate-lyase
both_contexts	rxn05205_c	Transport_of_deoxycytidine,_extracellular
smooth_only	EX_cpd00064_e	Ornithine_exchange
smooth_only	rxn05156_c	Ornithine_ABC_transport
smooth_only	rxn00471_c	Ornithine_cyclodeaminase
smooth_only	rxn04996_c	dimethyallyl_diphosphate:NADP+_oxidoreductase
rough_only	rxn00933_c	proline_racemase
rough_only	EX_cpd00001_e	H2O_exchange
rough_only	R00258_c	Alanine_transaminase
rough_only	EX_cpd00567_e	D-Proline_exchange
rough_only	rxn08352_c	(E)-4-hydroxy-3-methylbut-2-en-1-yl_diphosphate_reductase
rough_only	ENOG4108HXH_c	D-proline_sodium_symporter
rough_only	rxn08686_c	H2O_transport_via_diffusion

### Sheet: Select transcript abundances
PATRIC ID	Product	Rough median transcript abundance	Smooth median transcript abundance
fig|645463.3.peg.3413	Pyruvate kinase	283.5	224
fig|645463.3.peg.3106	PTS system, N-acetylglucosamine IIA component	5	3.5
fig|645463.3.peg.2563	PTS system, glucose-specific IIA component	24	27.5
fig|645463.3.peg.3057	PTS system, glucose-specific IIA component	2	1.5
fig|645463.3.peg.1254	PTS system, maltose and glucose-specific IIC component	NA	NA
fig|645463.3.peg.3027	PTS system, glucose-specific IIA component	NA	NA
fig|645463.3.peg.3108	PTS system, glucose-specific IIA component	85	108
fig|645463.3.peg.2714	PTS system, glucose-specific IIC component	NA	NA
fig|645463.3.peg.1699	Sodium:alanine symporter family protein	5	6
fig|645463.3.peg.2561	PTS system, maltose and glucose-specific IIC component	9	10
fig|645463.3.peg.3030	PTS system, maltose and glucose-specific IIC component	NA	NA
fig|645463.3.peg.2553	Biosynthetic aromatic amino acid aminotransferase beta	16	21
fig|645463.3.peg.2255	Biosynthetic aromatic amino acid aminotransferase beta	0	0.5
fig|645463.3.peg.169	4-Hydroxyphenylacetate decarboxylase activating enzyme	115	136.5
