## Supplementary material for "Novel drivers of virulence in *Clostridioides difficile* identified via context-specific metabolic network analysis": Table S5

### Sheet: High sporulation exchange flux 
id	name	q1	median	q3
EX_cpd00276_e	D-Glucosamine exchange	0	42.711	60.883
EX_cpd00001_e	H2O exchange	-680.421	-509.362	-277.82
EX_cpd00971_e	Na+ exchange	-0.1	-0.097	-0.097
EX_cpd00051_e	L-Arginine exchange	-6.396	-6.233	-6.233
EX_cpd00064_e	Ornithine exchange	-350.243	-184.846	-40.082
EX_cpd10515_e	Fe2+ exchange	-0.1	-0.097	-0.097
EX_cpd00009_e	Phosphate exchange	-57.205	-55.75	-55.75
EX_cpd00060_e	L-Methionine exchange	-5.396	-5.259	-5.259
EX_cpd00067_e	H+ exchange	-720.931	-557.115	-300.243
EX_cpd00122_e	N-Acetyl-D-glucosamine exchange	923.915	1000	1000
EX_cpd00035_e	L-Alanine exchange	-754.919	-649.953	-485.06
EX_cpd00220_e	Riboflavin exchange	-0.11	-0.107	-0.107
EX_cpd00117_e	D-Alanine exchange	-104.928	-102.26	-102.26
EX_cpd00307_e	Cytosine exchange	332.149	332.149	340.817
EX_cpd00254_e	Mg exchange	-0.1	-0.097	-0.097
EX_cpd00205_e	K+ exchange	-0.1	-0.097	-0.097
EX_cpd00065_e	L-Tryptophan exchange	-1.279	-1.247	-1.247
EX_cpd00149_e	Co2+ exchange	-0.1	-0.097	-0.097
EX_cpd00099_e	Cl- exchange	-0.1	-0.097	-0.097
EX_cpd00226_e	Hypoxanthine exchange	353.761	454.974	899.5
EX_cpd00104_e	Biotin exchange	-0.1	-0.097	-0.097
EX_cpd00011_e	CO2 exchange	844.168	914.412	984.13
EX_cpd00063_e	Ca2+ exchange	-0.1	-0.097	-0.097
EX_cpd00156_e	L-Valine exchange	-171.862	-29.91	-12.909
EX_cpd00039_e	L-Lysine exchange	-47.02	0	0
EX_cpd00393_e	Folate exchange	-0.1	-0.097	-0.097
EX_cpd00322_e	L-Isoleucine exchange	-1000	-917.927	-795.624
EX_cpd00030_e	Mn2+ exchange	-0.1	-0.097	-0.097
EX_cpd00084_e	L-Cysteine exchange	-2.688	-2.62	-2.62
EX_cpd00644_e	Pantothenate exchange	-0.21	-0.205	-0.205
EX_cpd00263_e	Pyridoxol exchange	-0.1	-0.097	-0.097
EX_cpd00232_e	Neu5Ac exchange	-240.813	-182.412	-124.853
EX_cpd00107_e	L-Leucine exchange	-258.758	-203.668	-18.613
EX_cpd00069_e	L-Tyrosine exchange	-8.314	-8.103	-8.103
EX_cpd00066_e	L-Phenylalanine exchange	-8.754	-8.531	-8.531
EX_cpd00567_e	D-Proline exchange	-743.181	-665.476	-470.899
EX_cpd00119_e	L-Histidine exchange	-2.718	-2.649	-2.649
EX_cpd00132_e	L-Asparagine exchange	-12.871	-12.544	-12.544
EX_cpd00054_e	L-Serine exchange	-187.375	-136.226	-83.288
EX_cpd00161_e	L-Threonine exchange	-9.913	-9.661	-9.661
EX_cpd00041_e	L-Aspartate exchange	-89.667	-89.667	-44.225
EX_cpd05178_e	Isovalerate exchange	0	185.928	240.775
EX_cpd01711_e	Isobutyrate exchange	0	17.123	158.869
EX_cpd19585_e	2-Methylbutyrate exchange	775.474	898.177	979.546
EX_cpd00339_e	5-Aminopentanoate exchange	465.544	660.121	737.844
EX_cpd00029_e	Acetate exchange	1000	1000	1000
SK_cpd11416_c	Biomass sink	97.39	97.39	99.932
EX_cpd00013_e	Ammonia exchange	693.797	839.913	998.759
EX_cpd00133_e	Nicotinamide exchange	-0.5	-0.487	-0.487
EX_cpd00047_e	Formate exchange	1000	1000	1000
EX_cpd00246_e	Inosine exchange	-899.5	-454.974	-353.761
EX_cpd00311_e	Guanosine exchange	-1000	-1000	-467.81
EX_cpd00654_e	Deoxycytidine exchange	-3.148	-3.068	-3.068
EX_cpd00412_e	Deoxyuridine exchange	-359.246	-350.109	-350.109
EX_cpd00438_e	Deoxyadenosine exchange	11.753	11.753	12.06
EX_cpd00186_e	D-Glutamate exchange	-79.426	-77.406	-77.406
EX_cpd00207_e	Guanine exchange	462.68	994.702	994.869

### Sheet: Low sporulation exchange flux r
id	name	q1	median	q3
EX_cpd00276_e	D-Glucosamine exchange	0	56.78	61.955
EX_cpd00001_e	H2O exchange	-697.336	-533.985	-274.917
EX_cpd00023_e	L-Glutamate exchange	-18.707	-18.373	-18.373
EX_cpd00971_e	Na+ exchange	-0.096	-0.094	-0.094
EX_cpd00051_e	L-Arginine exchange	-6.146	-6.036	-6.036
EX_cpd00064_e	Ornithine exchange	-329.312	-151.941	0
EX_cpd10515_e	Fe2+ exchange	-0.096	-0.094	-0.094
EX_cpd00009_e	Phosphate exchange	-54.972	-53.991	-53.991
EX_cpd00060_e	L-Methionine exchange	-5.186	-5.093	-5.093
EX_cpd00067_e	H+ exchange	-734.847	-523.792	-233.725
EX_cpd00122_e	N-Acetyl-D-glucosamine exchange	818.887	994.122	1000
EX_cpd00035_e	L-Alanine exchange	-767.338	-625.435	-466.108
EX_cpd00220_e	Riboflavin exchange	-0.106	-0.104	-0.104
EX_cpd00117_e	D-Alanine exchange	-100.833	-99.034	-99.034
EX_cpd00307_e	Cytosine exchange	652.461	780.336	1000
EX_cpd00254_e	Mg exchange	-0.096	-0.094	-0.094
EX_cpd00205_e	K+ exchange	-0.096	-0.094	-0.094
EX_cpd00065_e	L-Tryptophan exchange	-1.229	-1.207	-1.207
EX_cpd00149_e	Co2+ exchange	-0.096	-0.094	-0.094
EX_cpd00099_e	Cl- exchange	-0.096	-0.094	-0.094
EX_cpd00104_e	Biotin exchange	-0.096	-0.094	-0.094
EX_cpd00011_e	CO2 exchange	780.712	866.752	968.839
EX_cpd00063_e	Ca2+ exchange	-0.096	-0.094	-0.094
EX_cpd00156_e	L-Valine exchange	-144.964	-28.946	-12.375
EX_cpd00039_e	L-Lysine exchange	-46.364	-45.537	-45.537
EX_cpd00393_e	Folate exchange	-0.096	-0.094	-0.094
EX_cpd00322_e	L-Isoleucine exchange	-997.343	-902.749	-767.004
EX_cpd00030_e	Mn2+ exchange	-0.096	-0.094	-0.094
EX_cpd00084_e	L-Cysteine exchange	-2.583	-2.537	-2.537
EX_cpd00644_e	Pantothenate exchange	-0.202	-0.198	-0.198
EX_cpd00263_e	Pyridoxol exchange	-0.096	-0.094	-0.094
EX_cpd00232_e	Neu5Ac exchange	-264.688	-178.954	-105.573
EX_cpd00107_e	L-Leucine exchange	-252.13	-160.123	-17.649
EX_cpd00069_e	L-Tyrosine exchange	-7.99	-7.847	-7.847
EX_cpd00066_e	L-Phenylalanine exchange	-8.412	-8.262	-8.262
EX_cpd00567_e	D-Proline exchange	-776.383	-703.216	-490.417
EX_cpd00119_e	L-Histidine exchange	-2.612	-2.565	-2.565
EX_cpd00132_e	L-Asparagine exchange	-12.369	-12.148	-12.148
EX_cpd00054_e	L-Serine exchange	-182.915	-142.024	-74.658
EX_cpd00161_e	L-Threonine exchange	-9.526	-9.356	-9.356
EX_cpd00041_e	L-Aspartate exchange	-42.052	-41.302	-41.302
EX_cpd05178_e	Isovalerate exchange	0	142.489	233.655
EX_cpd01711_e	Isobutyrate exchange	0	16.572	132.59
EX_cpd19585_e	2-Methylbutyrate exchange	747.128	883.961	978.555
EX_cpd00339_e	5-Aminopentanoate exchange	485.002	698.047	771.167
EX_cpd00029_e	Acetate exchange	850.911	1000	1000
SK_cpd11416_c	Biomass sink	94.318	94.318	96.031
EX_cpd00013_e	Ammonia exchange	610.275	817.611	1000
EX_cpd00133_e	Nicotinamide exchange	-0.48	-0.472	-0.472
EX_cpd00047_e	Formate exchange	966.268	1000	1000
EX_cpd00311_e	Guanosine exchange	-1000	-1000	-778.711
EX_cpd00367_e	Cytidine exchange	-659.468	-450.649	-330.781
EX_cpd00654_e	Deoxycytidine exchange	-3.025	-2.971	-2.971
EX_cpd00412_e	Deoxyuridine exchange	-345.224	-339.066	-339.066
EX_cpd00438_e	Deoxyadenosine exchange	11.383	11.383	11.589
EX_cpd00186_e	D-Glutamate exchange	-57.619	-56.591	-56.591
EX_cpd00207_e	Guanine exchange	773.601	994.935	995.031

### Sheet: Gene Essentiality
condition	gene_id	gene_name
uncontextualized	272563.8.peg.2867	Histidyl-tRNA_synthetase_(EC_6.1.1.21)
uncontextualized	272563.8.peg.1347	Alanyl-tRNA_synthetase_(EC_6.1.1.7)
uncontextualized	272563.8.peg.123	Ribonucleotide_reductase_of_class_III_(anaerobic),_large_subunit_(EC_1.17.4.2)
uncontextualized	272563.8.peg.2085	Substrate-specific_component_TrpP_of_tryptophan_ECF_transporter
uncontextualized	272563.8.peg.1926	Chorismate_synthase_(EC_4.2.3.5)
uncontextualized	272563.8.peg.1922	Magnesium_and_cobalt_transport_protein_CorA
uncontextualized	272563.8.peg.3621	5-formyltetrahydrofolate_cyclo-ligase_(EC_6.3.3.2)
uncontextualized	272563.8.peg.2777	UDP-N-acetylmuramoylalanine--D-glutamate_ligase_(EC_6.3.2.9)
uncontextualized	272563.8.peg.60	Glutamyl-tRNA_synthetase_(EC_6.1.1.17)
uncontextualized	272563.8.peg.1929	Shikimate_kinase_I_(EC_2.7.1.71)
uncontextualized	272563.8.peg.3708	Methionyl-tRNA_synthetase_(EC_6.1.1.10)
uncontextualized	272563.8.peg.1908	4-hydroxy-3-methylbut-2-enyl_diphosphate_reductase_(EC_1.17.1.2)
uncontextualized	272563.8.peg.238	amidophosphoribosyltransferase_(EC_2.4.2.14)
uncontextualized	272563.8.peg.787	ABC_transporter,_substrate-binding_protein_(cluster_3,_basic_aa/glutamine/opines)
uncontextualized	272563.8.peg.2166	Glutaminyl-tRNA_synthetase_(EC_6.1.1.18)
uncontextualized	272563.8.peg.2866	Aspartyl-tRNA_synthetase_(EC_6.1.1.12)
uncontextualized	272563.8.peg.1782	Sulfur_carrier_protein_ThiS_subunit
uncontextualized	272563.8.peg.2247	Phosphatidate_cytidylyltransferase_(EC_2.7.7.41)
uncontextualized	272563.8.peg.423	Fructose-bisphosphate_aldolase_class_II_(EC_4.1.2.13)
uncontextualized	272563.8.peg.1597	Tyrosyl-tRNA_synthetase_(EC_6.1.1.1)
uncontextualized	272563.8.peg.139	UDP-N-acetylglucosamine_1-carboxyvinyltransferase_(EC_2.5.1.7)
uncontextualized	272563.8.peg.2552	Glycyl-tRNA_synthetase_alpha_chain_(EC_6.1.1.14)
uncontextualized	272563.8.peg.3116	Substrate-specific_component_BioY_of_biotin_ECF_transporter
uncontextualized	272563.8.peg.636	Chloride_channel_protein
uncontextualized	272563.8.peg.601	Threonyl-tRNA_synthetase_(EC_6.1.1.3)
uncontextualized	272563.8.peg.1394	CDP-diacylglycerol--glycerol-3-phosphate_3-phosphatidyltransferase_(EC_2.7.8.5)
uncontextualized	272563.8.peg.746	Arginyl-tRNA_synthetase_(EC_6.1.1.19)
uncontextualized	272563.8.peg.2680	Phosphopantetheine_adenylyltransferase_(EC_2.7.7.3)
uncontextualized	272563.8.peg.3718	Thymidylate_kinase_(EC_2.7.4.9)
uncontextualized	272563.8.peg.2551	Glycyl-tRNA_synthetase_beta_chain_(EC_6.1.1.14)
uncontextualized	272563.8.peg.2243	1-deoxy-D-xylulose_5-phosphate_reductoisomerase_(EC_1.1.1.267)
uncontextualized	272563.8.peg.58	Prolyl-tRNA_synthetase_(EC_6.1.1.15)
uncontextualized	272563.8.peg.1924	3-dehydroquinate_synthase_(EC_4.2.3.4)
uncontextualized	272563.8.peg.2775	UDP-N-acetylglucosamine--N-acetylmuramyl-(pentapeptide)_pyrophosphoryl-undecaprenol_N-acetylglucosamine_transferase_(EC_2.4.1.227)
uncontextualized	272563.8.peg.2778	Phospho-N-acetylmuramoyl-pentapeptide-transferase_(EC_2.7.8.13)
uncontextualized	272563.8.peg.3377	aspartate-semialdehyde_dehydrogenase_(EC_1.2.1.11)
uncontextualized	272563.8.peg.2333	3-dehydroquinate_dehydratase_I_(EC_4.2.1.10)
uncontextualized	272563.8.peg.818	Multimodular_transpeptidase-transglycosylase_(EC_2.4.1.129)_(EC_3.4.-.-)
uncontextualized	272563.8.peg.62	Cysteinyl-tRNA_synthetase_(EC_6.1.1.16)
uncontextualized	272563.8.peg.1873	argininosuccinate_synthase_(EC_6.3.4.5)
uncontextualized	272563.8.peg.2644	Leucyl-tRNA_synthetase_(EC_6.1.1.4)
uncontextualized	272563.8.peg.1266	1-deoxy-D-xylulose_5-phosphate_synthase_(EC_2.2.1.7)
uncontextualized	272563.8.peg.1264	(2E,6E)-farnesyl_diphosphate_synthase_(EC_2.5.1.10)
uncontextualized	272563.8.peg.1781	Sulfur_carrier_protein_ThiS_subunit
uncontextualized	272563.8.peg.1519	aminodeoxychorismate_lyase_(EC_4.1.3.38)
uncontextualized	272563.8.peg.239	phosphoribosylformylglycinamidine_cyclo-ligase_(EC_6.3.3.1)
uncontextualized	272563.8.peg.1382	Riboflavin_kinase_(EC_2.7.1.26)
uncontextualized	272563.8.peg.2360	Asparaginyl-tRNA_synthetase_(EC_6.1.1.22)
uncontextualized	272563.8.peg.3725	Pantothenate_kinase_type_III,_CoaX-like_(EC_2.7.1.33)
uncontextualized	272563.8.peg.2741	Isoleucyl-tRNA_synthetase_(EC_6.1.1.5)
uncontextualized	272563.8.peg.1186	Dephospho-CoA_kinase_(EC_2.7.1.24)
uncontextualized	272563.8.peg.3565	UDP-N-acetylenolpyruvoylglucosamine_reductase_(EC_1.1.1.158)
uncontextualized	272563.8.peg.2779	UDP-N-acetylmuramoyl-tripeptide--D-alanyl-D-alanine_ligase_(EC_6.3.2.10)_|_murF
uncontextualized	272563.8.peg.735	Phenylalanyl-tRNA_synthetase_beta_chain_(EC_6.1.1.20)
uncontextualized	272563.8.peg.2660	5'-nucleotidase_(EC_3.1.3.5)
uncontextualized	272563.8.peg.3409	Valyl-tRNA_synthetase_(EC_6.1.1.9)
uncontextualized	272563.8.peg.164	Substrate-specific_component_RibU_of_riboflavin_ECF_transporter
uncontextualized	272563.8.peg.3438	Glucose-6-phosphate_isomerase_(EC_5.3.1.9)
uncontextualized	272563.8.peg.2946	dihydrofolate_reductase_(EC_1.5.1.3)
uncontextualized	272563.8.peg.243	Phosphoribosylformylglycinamidine_synthase,_glutamine_amidotransferase_subunit_(EC_6.3.5.3)
uncontextualized	272563.8.peg.1678	Thiamin-phosphate_pyrophosphorylase_(EC_2.5.1.3)
uncontextualized	272563.8.peg.1101	NAD_kinase_(EC_2.7.1.23)
uncontextualized	272563.8.peg.2733	Tryptophanyl-tRNA_synthetase_(EC_6.1.1.2)
uncontextualized	272563.8.peg.2852	diglucosyldiacylglycerol_synthase_(LTA_membrane_anchor_synthesis)
uncontextualized	272563.8.peg.56	2-C-methyl-D-erythritol_4-phosphate_cytidylyltransferase_(EC_2.7.7.60)
uncontextualized	272563.8.peg.262	Putative_CDP-glycerol:Poly(Glycerophosphate)_glycerophosphotransferase
uncontextualized	272563.8.peg.2711	phosphopantothenoylcysteine_decarboxylase_(EC_4.1.1.36)
uncontextualized	272563.8.peg.3736	4-diphosphocytidyl-2-C-methyl-D-erythritol_kinase_(EC_2.7.1.148)
uncontextualized	272563.8.peg.242	Phosphoribosylamine--glycine_ligase_(EC_6.3.4.13)
uncontextualized	272563.8.peg.1324	Na(+)-dependent_branched-chain_amino_acid_transporter
uncontextualized	272563.8.peg.734	Phenylalanyl-tRNA_synthetase_alpha_chain_(EC_6.1.1.20)
uncontextualized	272563.8.peg.3722	Lysyl-tRNA_synthetase_(class_II)_(EC_6.1.1.6)
uncontextualized	272563.8.peg.1676	Hydroxymethylpyrimidine_phosphate_kinase_ThiD_(EC_2.7.4.7)
uncontextualized	272563.8.peg.240	phosphoribosylglycinamide_formyltransferase_(EC_2.1.2.2)
uncontextualized	272563.8.peg.57	2-C-methyl-D-erythritol_2,4-cyclodiphosphate_synthase_(EC_4.6.1.12)
in_vivo	272563.8.peg.2456	4-hydroxybutyrate:acetyl-CoA_CoA_transferase_(EC_2.3.1.-)
in_vivo	272563.8.peg.353	Manganese-dependent_inorganic_pyrophosphatase_(EC_3.6.1.1)
in_vivo	272563.8.peg.105	Adenylate_kinase_(EC_2.7.4.3)
in_vivo	272563.8.peg.1774	Sodium:alanine_symporter_family_protein
in_vivo	272563.8.peg.128	phosphate_butyryltransferase_(EC_2.3.1.19)
in_vivo	272563.8.peg.1565	DNA-3-methyladenine_glycosylase_II_(EC_3.2.2.21)
in_vivo	272563.8.peg.3635	ATP_synthase_alpha_chain_(EC_3.6.3.14)
in_vivo	272563.8.peg.2882	Phosphoenolpyruvate-protein_phosphotransferase_of_PTS_system_(EC_2.7.3.9)
in_vivo	272563.8.peg.3633	ATP_synthase_beta_chain_(EC_3.6.3.14)
in_vivo	272563.8.peg.1282	phosphopentomutase_(EC_5.4.2.7)
in_vivo	272563.8.peg.866	Glutamate_synthase_[NADPH]_large_chain_(EC_1.4.1.13)
in_vivo	272563.8.peg.1574	Deoxyribose-phosphate_aldolase_(EC_4.1.2.4)
in_vivo	272563.8.peg.1864	ABC_transporter,_ATP-binding_protein_(cluster_3,_basic_aa/glutamine/opines)
in_vivo	272563.8.peg.1406	alanine_transaminase_(EC_2.6.1.2)
in_vivo	272563.8.peg.202	aspartate_carbamoyltransferase_(EC_2.1.3.2)
in_vivo	272563.8.peg.3634	ATP_synthase_gamma_chain_(EC_3.6.3.14)
in_vivo	272563.8.peg.3636	ATP_synthase_delta_chain_(EC_3.6.3.14)
in_vivo	272563.8.peg.2488	L-aspartate_oxidase_(EC_1.4.3.16)
in_vivo	272563.8.peg.1061	N-acetylgalactosamine-6-phosphate_deacetylase_|_nagA
in_vivo	272563.8.peg.3390	proline_racemase_(EC_5.1.1.4)
in_vivo	272563.8.peg.3632	ATP_synthase_epsilon_chain_(EC_3.6.3.14)
in_vivo	272563.8.peg.3645	uracil_phosphoribosyltransferase_(EC_2.4.2.9)
in_vivo	272563.8.peg.1284	pyrimidine-nucleoside_phosphorylase_(EC_2.4.2.2)
in_vivo	272563.8.peg.2720	Pyrimidine_operon_regulatory_protein_PyrR
in_vivo	272563.120.peg.2623	Aspartate_aminotransferase_(EC_2.6.1.1)
in_vivo	272563.8.peg.3557	Pyruvate_kinase_(EC_2.7.1.40)
in_vivo	272563.8.peg.1233	Acetate_kinase_(EC_2.7.2.1)
in_vivo	272563.8.peg.1283	Purine_nucleoside_phosphorylase_(EC_2.4.2.1)
in_vivo	272563.8.peg.3245	PTS_system,_N-acetylglucosamine-specific_IIC_component_(EC_2.7.1.69)
in_vivo	272563.8.peg.3323	Triosephosphate_isomerase_(EC_5.3.1.1)
in_vivo	272563.8.peg.717	sodium-solute_symporter,_putative
in_vivo	272563.8.peg.755	Formate--tetrahydrofolate_ligase_(EC_6.3.4.3)
in_vivo	272563.8.peg.3235	Trehalose-6-phosphate_hydrolase_(EC_3.2.1.93)
in_vivo	272563.8.peg.2558	cytidine_deaminase_(EC_3.5.4.5)
in_vivo	272563.8.peg.2754	Glycerol-3-phosphate_dehydrogenase_[NAD(P)+]_(EC_1.1.1.94)
in_vivo	272563.8.peg.2872	Adenine_phosphoribosyltransferase_(EC_2.4.2.7)
in_vivo	272563.8.peg.1085	UDP-N-acetylglucosamine_2-epimerase_(EC_5.1.3.14)
high_sporulation_only	272563.8.peg.2536	PTS_system,_glucitol/sorbitol-specific_IIC_component_(EC_2.7.1.69)
high_sporulation_only	272563.120.peg.124	Phosphate_butyryltransferase_(EC_2.3.1.19)
high_sporulation_only	272563.8.peg.2535	PTS_system,_glucitol/sorbitol-specific_IIB_component_(EC_2.7.1.198)_/_PTS_system,_glucitol/sorbitol-specific_IIC_component_2_|_srlE_2
high_sporulation_only	272563.8.peg.2355	N-acetylneuraminate_lyase_(EC_4.1.3.3)
high_sporulation_only	272563.8.peg.2806	Pyruvate-flavodoxin_oxidoreductase_(EC_1.2.7.-)

### Sheet: Reaction Essentiality
condition	reaction_id	reaction_name
uncontextualized	rxn06434_c	L-Asparagine:tRNA(Asn)_ligase_(AMP-forming)
uncontextualized	rxn08952_c	Manganese_transport_via_diffusion
uncontextualized	rxn00293_c	UTP:N-acetyl-alpha-D-glucosamine-1-phosphate_uridylyltransferase
uncontextualized	rxn06448_c	L-Tryptophan_-tRNA(Trp)_ligase_(AMP-forming)
uncontextualized	teichoicacid_rxn	Teichoic_acid_biosynthesis
uncontextualized	rxn06442_c	L-Lysine:tRNALys_ligase_(AMP-forming)
uncontextualized	rxn06280_c	L-Tyrosine:tRNA(Tyr)_ligase_(AMP-forming)
uncontextualized	rxn09111_c	Phosphatidylglycerol_synthase_(n-C16:0)
uncontextualized	rxn02175_c	ATP:pantetheine-4'-phosphate_adenylyltransferase
uncontextualized	rxn09065_c	Phosphatidate_phosphatase_(periplasmic,_n-C16:0)
uncontextualized	rxn03908_c	ATP:4-(Cytidine_5'-diphospho)-2-C-methyl-D-erythritol_2-phosphotransferase
uncontextualized	rxn13139_c	Nucleoside_triphosphatase
uncontextualized	rxn02212_c	2-Dehydro-3-deoxy-D-arabino-heptonate_7-phosphate_phosphate-lyase_(cyclyzing)
uncontextualized	rxn00686_c	5,6,7,8-tetrahydrofolate:NADP+_oxidoreductase
uncontextualized	rxn03910_c	2-Phospho-4-(cytidine_5'-diphospho)-2-C-methyl-D-erythritol_CMP-lyase_(cyclizing)
uncontextualized	rxn12239_c	4-hydroxy-benzyl-alcohol_dehydrogenase
uncontextualized	rxn06300_c	L-Alanine:tRNA(Ala)_ligase_(AMP-forming)
uncontextualized	rxn10280_c	palmitoyl-UDP-glucosyltransferase_(monoglucosyl)
uncontextualized	rxn01739_c	ATP:shikimate_3-phosphotransferase
uncontextualized	rxn10168_c	K(+)-importing_ATPase
uncontextualized	rxn03141_c	UDP-N-acetylmuramoyl-tripeptide---D-alanyl-D-alanine_ligase
uncontextualized	rxn08186_c	Calcium_transport_via_diffusion
uncontextualized	rxn02895_c	5-Phospho-D-ribosylamine:glycine_ligase_(ADP-forming)
uncontextualized	rxn00620_c	CDPglycerol_phosphoglycerohydrolase
uncontextualized	rxn01257_c	chorismate:L-glutamine_aminotransferase
uncontextualized	rxn03901_c	undecaprenyl-diphosphate_phosphohydrolase
uncontextualized	rxn09063_c	Phosphatidate_phosphatase_(periplasmic,_n-C14:0)
uncontextualized	biomass	Biomass_Reaction
uncontextualized	rxn10271_c	palmitoyl-UDP-glucosyltransferase_(diglucosyl)
uncontextualized	cellwall_rxn	Cell_wall_biosynthesis
uncontextualized	peptidoglycan_rxn	Peptidoglycan_synthesis
uncontextualized	rxn00100_c	ATP:dephospho-CoA_3'-phosphotransferase
uncontextualized	rxn01643_c	L-Aspartate-4-semialdehyde:NADP+_oxidoreductase_(phosphorylating)
uncontextualized	protein_rxn	Protein_biosynthesis
uncontextualized	EX_cpd10515_e	Fe2+_exchange
uncontextualized	rxn02928_c	2,3,4,5-Tetrahydrodipicolinate:NAD+_oxidoreductase
uncontextualized	rxn10474_c	cobalt_(Co+2)_transport_via_diffusion_(extracellular_to_periplasm)
uncontextualized	rxn03958_c	1-Deoxy-D-xylulose-5-phosphate_isomeroreductase
uncontextualized	rxn02213_c	3-Dehydroquinate_hydro-lyase
uncontextualized	rxn00763_c	Glycerol:NAD+_oxidoreductase
uncontextualized	rxn00790_c	5-phosphoribosylamine:diphosphate_phospho-alpha-D-ribosyltransferase_(glutamate-amidating)
uncontextualized	EX_cpd00030_e	Mn2+_exchange
uncontextualized	rxn05291_c	b-ketoacyl_synthetase_(palmitate,_n-C16:0)
uncontextualized	rxn08131_c	4-amino-2-methyl-5-phosphomethylpyrimidine_synthetase
uncontextualized	rxn10060_c	NAD_kinase_(dTTP)
uncontextualized	rxn05237_c	ATP_phosphohydrolase_(polar-amino-acid-importing)
uncontextualized	EX_cpd00104_e	Biotin_exchange
uncontextualized	rxn02937_c	2-(Formamido)-N1-(5-phosphoribosyl)acetamidine_cyclo-ligase_(ADP-forming)
uncontextualized	rxn06445_c	L-proline:tRNA(Pro)_ligase_(AMP-forming)
uncontextualized	rxn06439_c	L-Histidine:tRNA(His)_ligase_(AMP-forming)
uncontextualized	rxn10484_c	diaminopimelate_dehydrogenase
uncontextualized	rxn06447_c	L-Threonine:tRNA(Thr)_ligase_(AMP-forming)
uncontextualized	rxn00461_c	Phosphoenolpyruvate:UDP-N-acetyl-D-glucosamine_1-carboxyvinyl-transferase
uncontextualized	rxn00077_c	ATP:NAD+_2'-phosphotransferase
uncontextualized	EX_cpd00971_e	Na+_exchange
uncontextualized	rxn01520_c	5,10-Methylenetetrahydrofolate:dUMP_C-methyltransferase
uncontextualized	rxn00392_c	ATP:riboflavin_5'-phosphotransferase
uncontextualized	rxn05223_c	Biotin_ABC_transporter
uncontextualized	rxn05232_c	2'-Deoxyadenosine_5'-triphosphate:oxydized-thioredoxin_2'-oxidoreductase
uncontextualized	rxn01213_c	Geranyl-diphosphate_synthase
uncontextualized	rxn03841_c	4-amino-4-deoxychorismate_pyruvate-lyase
uncontextualized	rxn06436_c	L-Glutamate:tRNA(Gln)_ligase_(AMP-forming)
uncontextualized	rxn05243_c	L-Leucine_hydrogen_symport
uncontextualized	rxn02285_c	UDP-N-acetylmuramate:NADP+_oxidoreductase
uncontextualized	rxn05244_c	Branched_chain_amino_acid:H+_symporter_(Isoleucine)
uncontextualized	EX_cpd00099_e	Cl-_exchange
uncontextualized	rxn05663_c	L-tryptophan_reversible_transport_via_proton_symport
uncontextualized	rxn00223_c	D-glucose_aldose-ketose-isomerase
uncontextualized	rxn02341_c	N-[(R)-4'-Phosphopantothenoyl]-L-cysteine_carboxy-lyase
uncontextualized	EX_cpd00322_e	L-Isoleucine_exchange
uncontextualized	rxn06441_c	L-Leucine:tRNA(Leu)_ligase_(AMP-forming)
uncontextualized	rxn02476_c	Phosphoenolpyruvate:3-phosphoshikimate_5-O-(1-carboxyvinyl)-transferase
uncontextualized	rxn02009_c	UDP-N-acetylmuramoyl-L-alanyl-D-glutamate:L-lysine_gamma-ligase_(ADP-forming)
uncontextualized	COG3601_c	Pyridoxine_active_transporter
uncontextualized	EX_cpd00065_e	L-Tryptophan_exchange
uncontextualized	rxn01539_c	thiamin_monophosphate_phosphohydrolase
uncontextualized	rxn01870_c	D-Fructose_1-phosphate_D-glyceraldehyde-3-phosphate-lyase
uncontextualized	rxn06440_c	L-Isoleucine:tRNA(Ile)_ligase_(AMP-forming)
uncontextualized	rxn06444_c	L-Phenylalanine:tRNA(Ala)_ligase_(AMP-forming)
uncontextualized	rxn01513_c	ATP:dTMP_phosphotransferase
uncontextualized	EX_cpd00149_e	Co2+_exchange
uncontextualized	rxn06936_c	L-Aspartate:tRNA(Asp)_ligase_(AMP-forming)
uncontextualized	rxn03909_c	1-Deoxy-D-xylulose-5-phosphate_pyruvate-lyase_(carboxylating)
uncontextualized	rxn02011_c	UDP-N-acetylmuramoyl-L-alanyl-D-glutamate:(L)-meso-2,6-diaminoheptanedioate_gamma-ligase_(ADP-forming)
uncontextualized	rxn00337_c	ATP:L-aspartate_4-phosphotransferase
uncontextualized	rxn08307_c	CDP-diacylglycerol_synthetase_(n-C14:0)
uncontextualized	rxn00958_c	4-Hydroxybenzaldehyde:NADP+_oxidoreductase
uncontextualized	rxn06443_c	L-Methionine:tRNAMet_ligase_(AMP-forming)
uncontextualized	rxn03903_c	UDPMurAc(oyl-L-Ala-D-gamma-Glu-L-Lys-D-Ala-D-Ala):undecaprenyl-phosphate_phospho-N-acetylmuramoyl-pentapeptide-transferase
uncontextualized	rxn08040_c	UDP-N-acetyl-D-glucosamine:undecaprenyl-phosphate_N-acetyl-D-glucosamine_phosphotransferase
uncontextualized	cofactor_rxn	Cofactor_Pool
uncontextualized	rxn03084_c	5'-Phosphoribosylformylglycinamide:L-glutamine_amido-ligase_(ADP-forming)
uncontextualized	rxn03907_c	CTP:_2-C-Methyl-D-erythritol_4-phosphate_cytidylyltransferase
uncontextualized	rxn03904_c	UDP-N-acetylmuramoyl-L-alanyl-gamma-D-glutamyl-meso-2,6-diaminopimeloyl-D-alanyl-D-alanine:undecaprenyl-phosphate_phospho-N-acetylmuramoyl-pentapeptide-transferase
uncontextualized	lipid_rxn	Lipid_composition
uncontextualized	EX_cpd00107_e	L-Leucine_exchange
uncontextualized	rxn09310_c	thiazole_phosphate_synthesis
uncontextualized	rxn08309_c	CDP-diacylglycerol_synthetase_(n-C16:0)
uncontextualized	rxn06432_c	L-Arginine:tRNA(Arg)_ligase_(AMP-forming)
uncontextualized	rxn00363_c	Cytidine-5'-monophosphate_phosphohydrolase
uncontextualized	rxn01740_c	Shikimate:NADP+_3-oxidoreductase
uncontextualized	rxn09345_c	Undecaprenyl_diphosphate_synthase
uncontextualized	SK_cpd11416_c	Biomass_sink
uncontextualized	rxn06449_c	L-Valine:tRNAVal_ligase_(AMP-forming)
uncontextualized	rxn06435_c	L-Cysteine:tRNA(Cys)_ligase_(AMP-forming)
uncontextualized	rxn02305_c	2-methyl-4-amino-5-hydroxymethylpyrimidine-diphosphate:4-methyl-5-(2-phosphoethyl)-thiazole_2-methyl-4-aminopyridine-5-methenyltransferase
uncontextualized	rxn10473_c	chloride_(Cl-1)_transport_via_diffusion_(extracellular_to_periplasm)
uncontextualized	rxn10272_c	myristoyl-UDP-glucosyltransferase_(diglucosyl)
uncontextualized	EX_cpd00205_e	K+_exchange
uncontextualized	EX_cpd00009_e	Phosphate_exchange
uncontextualized	rxn01332_c	Phosphoenolpyruvate:D-erythrose-4-phosphate_C-(1-carboxyvinyl)transferase_(phosphate_hydrolysing,_2-carboxy-2-oxoethyl-forming)
uncontextualized	rxn01255_c	5-O-(1-Carboxyvinyl)-3-phosphoshikimate_phosphate-lyase_(chorismate-forming)
uncontextualized	EX_cpd00084_e	L-Cysteine_exchange
uncontextualized	EX_cpd00263_e	Pyridoxol_exchange
uncontextualized	rxn09109_c	Phosphatidylglycerol_synthase_(n-C14:0)
uncontextualized	rna_rxn	RNA_transcription
uncontextualized	rxn03108_c	ATP:4-amino-2-methyl-5-phosphomethylpyrimidine_phosphotransferase
uncontextualized	EX_cpd00254_e	Mg_exchange
uncontextualized	rxn12510_c	ATP:pantothenate_4'-phosphotransferase
uncontextualized	rxn03852_c	UDP-N-acetyl-D-mannosamine:N-acetyl-beta-D-glucosaminyldiphosphoundecaprenol_beta-1,4-N-acetylmannosaminyltransferase
uncontextualized	rxn05669_c	Amino_acid_transporter_(val-L)
uncontextualized	rxn05616_c	Magnesium_(+2)_transport_in_via_diffusion
uncontextualized	rxn06446_c	L-Serine:tRNA(Ser)_ligase_(AMP-forming)
uncontextualized	rxn05293_c	2C-methyl-D-erythritol_2,4_cyclodiphosphate_dehydratase
uncontextualized	rxn10281_c	myristoyl-UDP-glucosyltransferase_(monoglucosyl)
uncontextualized	rxn09429_c	fatty_acid_synthase_(n-C18:0)
uncontextualized	rxn02008_c	UDP-N-acetylmuramoyl-L-alanine:D-glutamate_ligase(ADP-forming)
uncontextualized	rxn08669_c	Glycerophosphodiester_phosphodiesterase
uncontextualized	rxn05744_c	b-ketoacyl_synthetase_(n-C14:0)
uncontextualized	EX_cpd00156_e	L-Valine_exchange
uncontextualized	rxn01466_c	Geranyl-diphosphate:isopentenyl-diphosphate_geranyltrans-transferase
uncontextualized	rxn07466_c	D-Ala-D-Ala_dipeptidase
uncontextualized	rxn06437_c	L-Glutamine:tRNA(Gln)_ligase_(AMP-forming)
uncontextualized	rxn03408_c	UDP-N-acetyl-D-glucosamine:undecaprenyl-diphospho-N-acetylmuramoyl-L-alanyl-gamma-D-glutamyl-meso-2,6-diaminopimeloyl-D-alanyl-D-alanine_4-beta-N-acetylglucosaminlytransferase
uncontextualized	rxn06438_c	glycine:tRNA(Gly)_ligase_(AMP-forming)
uncontextualized	rxn03933_c	UDP-N-acetyl-D-glucosamine:N-acetyl-alpha-D-muramyl(oyl-L-Ala-gamma-D-Glu-L-Lys-D-Ala-D-Ala)-diphosphoundecaprenol_4-beta-N-acetylglucosaminlytransferase
uncontextualized	dna_rxn	DNA_replication
uncontextualized	EX_cpd00063_e	Ca2+_exchange
uncontextualized	rxn02286_c	UDP-N-acetylmuramate:L-alanine_ligase_(ADP-forming)
uncontextualized	rxn01644_c	L-Aspartate-4-semialdehyde_hydro-lyase_(adding_pyruvate_and_cyclizing)
uncontextualized	rxn12188_c	2-deoxyglucose-6-phosphatase
in_vivo	rxn01859_c	Deoxyadenosine:orthophosphate_ribosyltransferase
in_vivo	rxn01575_c	L-isoleucine_aminotransferase
in_vivo	rxn00293_c	UTP:N-acetyl-alpha-D-glucosamine-1-phosphate_uridylyltransferase
in_vivo	rxn08952_c	Manganese_transport_via_diffusion
in_vivo	rxn06434_c	L-Asparagine:tRNA(Asn)_ligase_(AMP-forming)
in_vivo	rxn09163_c	Phospholipase_A2_(phosphatidylglycerol,_n-C18:0)_(periplasm)
in_vivo	rxn06448_c	L-Tryptophan_-tRNA(Trp)_ligase_(AMP-forming)
in_vivo	teichoicacid_rxn	Teichoic_acid_biosynthesis
in_vivo	rxn05466_c	Ammonia_diffusion
in_vivo	rxn06280_c	L-Tyrosine:tRNA(Tyr)_ligase_(AMP-forming)
in_vivo	rxn06442_c	L-Lysine:tRNALys_ligase_(AMP-forming)
in_vivo	rxn00105_c	ATP:nicotinamide-nucleotide_adenylyltransferase
in_vivo	rxn08168_c	L-aspartate:fumarate_oxidoreductase_(deaminating)
in_vivo	EX_cpd00132_e	L-Asparagine_exchange
in_vivo	rxn05313_c	phosphate_transport_in/out_via_three_Na+_symporter
in_vivo	rxn09111_c	Phosphatidylglycerol_synthase_(n-C16:0)
in_vivo	rxn02175_c	ATP:pantetheine-4'-phosphate_adenylyltransferase
in_vivo	rxn09065_c	Phosphatidate_phosphatase_(periplasmic,_n-C16:0)
in_vivo	rxn00134_c	ATP:adenosine_5'-phosphotransferase
in_vivo	rxn00555_c	L-glutamine:D-fructose-6-phosphate_isomerase_(deaminating)
in_vivo	rxn03908_c	ATP:4-(Cytidine_5'-diphospho)-2-C-methyl-D-erythritol_2-phosphotransferase
in_vivo	rxn13139_c	Nucleoside_triphosphatase
in_vivo	rxn02212_c	2-Dehydro-3-deoxy-D-arabino-heptonate_7-phosphate_phosphate-lyase_(cyclyzing)
in_vivo	rxn00686_c	5,6,7,8-tetrahydrofolate:NADP+_oxidoreductase
in_vivo	rxn00747_c	D-glyceraldehyde-3-phosphate_aldose-ketose-isomerase
in_vivo	rxn03910_c	2-Phospho-4-(cytidine_5'-diphospho)-2-C-methyl-D-erythritol_CMP-lyase_(cyclizing)
in_vivo	rxn12239_c	4-hydroxy-benzyl-alcohol_dehydrogenase
in_vivo	rxn06300_c	L-Alanine:tRNA(Ala)_ligase_(AMP-forming)
in_vivo	rxn10280_c	palmitoyl-UDP-glucosyltransferase_(monoglucosyl)
in_vivo	rxn13713_c	4-hydroxybutyrate_CoA-transferase
in_vivo	EX_cpd00066_e	L-Phenylalanine_exchange
in_vivo	rxn09685_c	Deoxyuridine_symport
in_vivo	rxn01739_c	ATP:shikimate_3-phosphotransferase
in_vivo	rxn05494_c	D-alanine_transport_via_proton_symport
in_vivo	rxn10168_c	K(+)-importing_ATPase
in_vivo	EX_cpd00011_e	CO2_exchange
in_vivo	rxn00784_c	2-deoxy-D-ribose-5-phosphate_acetaldehyde-lyase_(D-glyceraldehyde-3-phosphate-forming)
in_vivo	rxn03141_c	UDP-N-acetylmuramoyl-tripeptide---D-alanyl-D-alanine_ligase
in_vivo	rxn08186_c	Calcium_transport_via_diffusion
in_vivo	rxn05169_c	ATP_phosphohydrolase_(polar-amino-acid-importing)
in_vivo	rxn02895_c	5-Phospho-D-ribosylamine:glycine_ligase_(ADP-forming)
in_vivo	rxn00258_c	Malonyl-CoA:pyruvate_carboxytransferase
in_vivo	rxn00620_c	CDPglycerol_phosphoglycerohydrolase
in_vivo	EX_cpd00133_e	Nicotinamide_exchange
in_vivo	EX_cpd00207_e	Guanine_exchange
in_vivo	rxn03901_c	undecaprenyl-diphosphate_phosphohydrolase
in_vivo	EX_cpd00013_e	Ammonia_exchange
in_vivo	rxn09063_c	Phosphatidate_phosphatase_(periplasmic,_n-C14:0)
in_vivo	rxn01257_c	chorismate:L-glutamine_aminotransferase
in_vivo	biomass	Biomass_Reaction
in_vivo	rxn03641_c	acetyl-CoA:_4-hydroxybutanoate_CoA_transferase
in_vivo	rxn00097_c	ATP:AMP_phosphotransferase
in_vivo	rxn01217_c	dCMP_aminohydrolase
in_vivo	EX_cpd00220_e	Riboflavin_exchange
in_vivo	rxn10271_c	palmitoyl-UDP-glucosyltransferase_(diglucosyl)
in_vivo	rxn00225_c	ATP:acetate_phosphotransferase
in_vivo	rxn01643_c	L-Aspartate-4-semialdehyde:NADP+_oxidoreductase_(phosphorylating)
in_vivo	rxn11334_c	Nicotinamide_symporter
in_vivo	rxn00297_c	UDP-N-acetyl-D-glucosamine_2-epimerase
in_vivo	cellwall_rxn	Cell_wall_biosynthesis
in_vivo	peptidoglycan_rxn	Peptidoglycan_synthesis
in_vivo	rxn05255_c	Folate_transport_via_proton_simport
in_vivo	rxn05672_c	D-glutamate_transport_in_via_proton_symport
in_vivo	rxn00100_c	ATP:dephospho-CoA_3'-phosphotransferase
in_vivo	rxn00606_c	alpha,alpha-Trehalose-6-phosphate_phosphoglucohydrolase
in_vivo	protein_rxn	Protein_biosynthesis
in_vivo	EX_cpd10515_e	Fe2+_exchange
in_vivo	rxn02928_c	2,3,4,5-Tetrahydrodipicolinate:NAD+_oxidoreductase
in_vivo	rxn01334_c	Sedoheptulose_1,7-bisphosphate_D-glyceraldehyde-3-phosphate-lyase
in_vivo	rxn01446_c	Deoxyguanosine:orthophosphate_ribosyltransferase
in_vivo	rxn00001_c	diphosphate_phosphohydrolase
in_vivo	rxn10474_c	cobalt_(Co+2)_transport_via_diffusion_(extracellular_to_periplasm)
in_vivo	rxn03958_c	1-Deoxy-D-xylulose-5-phosphate_isomeroreductase
in_vivo	EX_cpd00069_e	L-Tyrosine_exchange
in_vivo	rxn00171_c	acetaldehyde:NAD+_oxidoreductase_(CoA-acetylating)
in_vivo	EX_cpd00047_e	Formate_exchange
in_vivo	rxn18579_c	L-Tyrosine_ABC_transport
in_vivo	EX_cpd00060_e	L-Methionine_exchange
in_vivo	ID003_c	2-Methylbutyrate_diffusion
in_vivo	rxn02213_c	3-Dehydroquinate_hydro-lyase
in_vivo	EX_cpd00567_e	D-Proline_exchange
in_vivo	rxn05559_c	formate_transport_in_via_proton_symport
in_vivo	rxn00763_c	Glycerol:NAD+_oxidoreductase
in_vivo	rxn00790_c	5-phosphoribosylamine:diphosphate_phospho-alpha-D-ribosyltransferase_(glutamate-amidating)
in_vivo	EX_cpd00030_e	Mn2+_exchange
in_vivo	rxn05059_c	dCTP_aminohydrolase_(dUMP-forming)
in_vivo	rxn00704_c	alpha-D-Glucose_1-phosphate_1,6-phosphomutase
in_vivo	rxn00410_c	UTP:ammonia_ligase_(ADP-forming)
in_vivo	rxn13251_c	Fumarate_dependent_DHORD
in_vivo	rxn00260_c	L-Aspartate:2-oxoglutarate_aminotransferase
in_vivo	rxn05291_c	b-ketoacyl_synthetase_(palmitate,_n-C16:0)
in_vivo	EX_cpd00311_e	Guanosine_exchange
in_vivo	rxn08131_c	4-amino-2-methyl-5-phosphomethylpyrimidine_synthetase
in_vivo	rxn10060_c	NAD_kinase_(dTTP)
in_vivo	rxn05237_c	ATP_phosphohydrolase_(polar-amino-acid-importing)
in_vivo	EX_cpd00104_e	Biotin_exchange
in_vivo	rxn02937_c	2-(Formamido)-N1-(5-phosphoribosyl)acetamidine_cyclo-ligase_(ADP-forming)
in_vivo	rxn01671_c	ATP:N-ribosylnicotinamide_5'-phosphotransferase
in_vivo	EX_cpd00393_e	Folate_exchange
in_vivo	rxn05289_c	NADPH:oxidized-thioredoxin_oxidoreductase
in_vivo	rxn06445_c	L-proline:tRNA(Pro)_ligase_(AMP-forming)
in_vivo	rxn06439_c	L-Histidine:tRNA(His)_ligase_(AMP-forming)
in_vivo	rxn06447_c	L-Threonine:tRNA(Thr)_ligase_(AMP-forming)
in_vivo	rxn10484_c	diaminopimelate_dehydrogenase
in_vivo	rxn01484_c	N-Acetyl-D-glucosamine-6-phosphate_amidohydrolase
in_vivo	rxn00461_c	Phosphoenolpyruvate:UDP-N-acetyl-D-glucosamine_1-carboxyvinyl-transferase
in_vivo	EX_cpd00644_e	Pantothenate_exchange
in_vivo	rxn02286_c	UDP-N-acetylmuramate:L-alanine_ligase_(ADP-forming)
in_vivo	rxn00077_c	ATP:NAD+_2'-phosphotransferase
in_vivo	rxn09145_c	Phospholipase_A2_(phosphatidate,_n-C14:0)_(periplasm)
in_vivo	ENOG4108HXH_c	D-proline_sodium_symporter
in_vivo	rxn09341_c	UDP-N-acetyl-D-glucosamine_pyrophosphohydrolase_(periplasm)
in_vivo	rxn01520_c	5,10-Methylenetetrahydrofolate:dUMP_C-methyltransferase
in_vivo	EX_cpd00971_e	Na+_exchange
in_vivo	rxn00392_c	ATP:riboflavin_5'-phosphotransferase
in_vivo	rxn05223_c	Biotin_ABC_transporter
in_vivo	rxn01345_c	Sedoheptulose_1,7-bisphosphate_1-phosphohydrolase
in_vivo	rxn01200_c	Sedoheptulose-7-phosphate:D-glyceraldehyde-3-phosphate_glycolaldehyde_transferase
in_vivo	rxn13914_c	UDP-N-acetylmuramoyl-L-alanyl-D-glutamyl-meso-2,6-diaminoheptanedioate:D-alanyl-D-alanine_ligase(ADP-forming)
in_vivo	rxn01646_c	N-Ribosylnicotinamide:orthophosphate_ribosyltransferase
in_vivo	rxn01213_c	Geranyl-diphosphate_synthase
in_vivo	rxn00777_c	D-ribose-5-phosphate_aldose-ketose-isomerase
in_vivo	rxn03004_c	10-Formyltetrahydrofolate:5'-phosphoribosylglycinamide_formyltransferase
in_vivo	rxn06436_c	L-Glutamate:tRNA(Gln)_ligase_(AMP-forming)
in_vivo	rxn05232_c	2'-Deoxyadenosine_5'-triphosphate:oxydized-thioredoxin_2'-oxidoreductase
in_vivo	rxn05243_c	L-Leucine_hydrogen_symport
in_vivo	rxn00785_c	D-Fructose_6-phosphate:D-glyceraldehyde-3-phosphate_glycolaldehyde_transferase
in_vivo	rxn05209_c	Sodium_hydrogen_symporter
in_vivo	rxn03841_c	4-amino-4-deoxychorismate_pyruvate-lyase
in_vivo	EX_cpd00122_e	N-Acetyl-D-glucosamine_exchange
in_vivo	rxn02269_c	(S)-3-methyl-2-oxopentanoate:NAD+_2-oxidoreductase_(CoA-methylbutanoylating)
in_vivo	rxn02285_c	UDP-N-acetylmuramate:NADP+_oxidoreductase
in_vivo	rxn12512_c	(R)-4'-Phosphopantothenate:L-cysteine_ligase
in_vivo	rxn05244_c	Branched_chain_amino_acid:H+_symporter_(Isoleucine)
in_vivo	EX_cpd00099_e	Cl-_exchange
in_vivo	rxn05663_c	L-tryptophan_reversible_transport_via_proton_symport
in_vivo	rxn00223_c	D-glucose_aldose-ketose-isomerase
in_vivo	rxn02341_c	N-[(R)-4'-Phosphopantothenoyl]-L-cysteine_carboxy-lyase
in_vivo	EX_cpd00322_e	L-Isoleucine_exchange
in_vivo	rxn05205_c	Transport_of_deoxycytidine,_extracellular
in_vivo	rxn34423_c	ferrous_iron_uptake_(GTP-dependent),_plasma_membrane
in_vivo	rxn06441_c	L-Leucine:tRNA(Leu)_ligase_(AMP-forming)
in_vivo	rxn05234_c	2'-Deoxyguanosine_5'-triphosphate:oxydized-thioredoxin_2'-oxidoreductase
in_vivo	rxn00157_c	Acetyl-CoA:formate_C-acetyltransferase
in_vivo	rxn02476_c	Phosphoenolpyruvate:3-phosphoshikimate_5-O-(1-carboxyvinyl)-transferase
in_vivo	R00258_c	Alanine_transaminase
in_vivo	EX_cpd00161_e	L-Threonine_exchange
in_vivo	rxn02009_c	UDP-N-acetylmuramoyl-L-alanyl-D-glutamate:L-lysine_gamma-ligase_(ADP-forming)
in_vivo	rxn05485_c	N-Acetyl-D-glucosamine_transport_via_PEP:Pyr_PTS
in_vivo	EX_cpd00065_e	L-Tryptophan_exchange
in_vivo	COG3601_c	Pyridoxine_active_transporter
in_vivo	rxn18584_c	nonpolar-amino-acid-transporting_ATPase
in_vivo	rxn00213_c	UTP:alpha-D-glucose-1-phosphate_uridylyltransferase
in_vivo	rxn06440_c	L-Isoleucine:tRNA(Ile)_ligase_(AMP-forming)
in_vivo	rxn01870_c	D-Fructose_1-phosphate_D-glyceraldehyde-3-phosphate-lyase
in_vivo	rxn06444_c	L-Phenylalanine:tRNA(Ala)_ligase_(AMP-forming)
in_vivo	rxn01539_c	thiamin_monophosphate_phosphohydrolase
in_vivo	rxn01513_c	ATP:dTMP_phosphotransferase
in_vivo	rxn00611_c	sn-Glycerol-3-phosphate:NAD+_2-oxidoreductase
in_vivo	EX_cpd00186_e	D-Glutamate_exchange
in_vivo	rxn00711_c	UMP:diphosphate_phospho-alpha-D-ribosyltransferase
in_vivo	rxn06936_c	L-Aspartate:tRNA(Asp)_ligase_(AMP-forming)
in_vivo	EX_cpd00149_e	Co2+_exchange
in_vivo	rxn08756_c	isopentenyl-diphosphate:NAD+_oxidoreductase
in_vivo	rxn03909_c	1-Deoxy-D-xylulose-5-phosphate_pyruvate-lyase_(carboxylating)
in_vivo	EX_cpd00412_e	Deoxyuridine_exchange
in_vivo	rxn05467_c	CO2_transport_via_diffusion
in_vivo	EX_cpd19585_e	2-Methylbutyrate_exchange
in_vivo	rxn13140_c	Nucleoside_triphosphatase
in_vivo	EX_cpd00051_e	L-Arginine_exchange
in_vivo	rxn08352_c	(E)-4-hydroxy-3-methylbut-2-en-1-yl_diphosphate_reductase
in_vivo	rxn02011_c	UDP-N-acetylmuramoyl-L-alanyl-D-glutamate:(L)-meso-2,6-diaminoheptanedioate_gamma-ligase_(ADP-forming)
in_vivo	rxn00337_c	ATP:L-aspartate_4-phosphotransferase
in_vivo	rxn00558_c	D-glucose-6-phosphate_aldose-ketose-isomerase
in_vivo	rxn08307_c	CDP-diacylglycerol_synthetase_(n-C14:0)
in_vivo	rxn00958_c	4-Hydroxybenzaldehyde:NADP+_oxidoreductase
in_vivo	rxn06443_c	L-Methionine:tRNAMet_ligase_(AMP-forming)
in_vivo	EX_cpd00035_e	L-Alanine_exchange
in_vivo	rxn08061_c	Acetate_transport_via_proton_symport
in_vivo	rxn10042_c	ATP_synthase
in_vivo	rxn03903_c	UDPMurAc(oyl-L-Ala-D-gamma-Glu-L-Lys-D-Ala-D-Ala):undecaprenyl-phosphate_phospho-N-acetylmuramoyl-pentapeptide-transferase
in_vivo	EX_cpd00307_e	Cytosine_exchange
in_vivo	rxn05527_c	Cytosine_hydrogen_symport
in_vivo	rxn08040_c	UDP-N-acetyl-D-glucosamine:undecaprenyl-phosphate_N-acetyl-D-glucosamine_phosphotransferase
in_vivo	cofactor_rxn	Cofactor_Pool
in_vivo	rxn03084_c	5'-Phosphoribosylformylglycinamide:L-glutamine_amido-ligase_(ADP-forming)
in_vivo	rxn03907_c	CTP:_2-C-Methyl-D-erythritol_4-phosphate_cytidylyltransferase
in_vivo	rxn00970_c	Hydroxybenzoate_synthase
in_vivo	rxn01799_c	deoxyuridine:orthophosphate_2-deoxy-D-ribosyltransferase
in_vivo	rxn03904_c	UDP-N-acetylmuramoyl-L-alanyl-gamma-D-glutamyl-meso-2,6-diaminopimeloyl-D-alanyl-D-alanine:undecaprenyl-phosphate_phospho-N-acetylmuramoyl-pentapeptide-transferase
in_vivo	lipid_rxn	Lipid_composition
in_vivo	EX_cpd00107_e	L-Leucine_exchange
in_vivo	rxn09310_c	thiazole_phosphate_synthesis
in_vivo	rxn08309_c	CDP-diacylglycerol_synthetase_(n-C16:0)
in_vivo	rxn01986_c	2-deoxy-D-ribose_1-phosphate_1,5-phosphomutase
in_vivo	rxn06432_c	L-Arginine:tRNA(Arg)_ligase_(AMP-forming)
in_vivo	rxn01236_c	ATP:butanoate_1-phosphotransferase
in_vivo	rxn00363_c	Cytidine-5'-monophosphate_phosphohydrolase
in_vivo	rxn01138_c	Adenosine:phosphate_alpha-D-ribosyltransferase
in_vivo	rxn05219_c	nonpolar-amino-acid-transporting_ATPase
in_vivo	rxn09345_c	Undecaprenyl_diphosphate_synthase
in_vivo	rxn01740_c	Shikimate:NADP+_3-oxidoreductase
in_vivo	SK_cpd11416_c	Biomass_sink
in_vivo	rxn06449_c	L-Valine:tRNAVal_ligase_(AMP-forming)
in_vivo	rxn05496_c	Amino_acid_transporter_(ala-L)
in_vivo	rxn06435_c	L-Cysteine:tRNA(Cys)_ligase_(AMP-forming)
in_vivo	rxn02305_c	2-methyl-4-amino-5-hydroxymethylpyrimidine-diphosphate:4-methyl-5-(2-phosphoethyl)-thiazole_2-methyl-4-aminopyridine-5-methenyltransferase
in_vivo	rxn05227_c	Aspartate_oxidase
in_vivo	R03018_c	ATP:pantothenate_4-phosphotransferase
in_vivo	rxn10473_c	chloride_(Cl-1)_transport_via_diffusion_(extracellular_to_periplasm)
in_vivo	rxn10272_c	myristoyl-UDP-glucosyltransferase_(diglucosyl)
in_vivo	EX_cpd00119_e	L-Histidine_exchange
in_vivo	rxn00122_c	ATP:FMN_adenylyltransferase
in_vivo	rxn05204_c	Guanosine_hydrogen_symport
in_vivo	EX_cpd00205_e	K+_exchange
in_vivo	EX_cpd00009_e	Phosphate_exchange
in_vivo	EX_cpd00041_e	L-Aspartate_exchange
in_vivo	rxn01255_c	5-O-(1-Carboxyvinyl)-3-phosphoshikimate_phosphate-lyase_(chorismate-forming)
in_vivo	rxn01332_c	Phosphoenolpyruvate:D-erythrose-4-phosphate_C-(1-carboxyvinyl)transferase_(phosphate_hydrolysing,_2-carboxy-2-oxoethyl-forming)
in_vivo	EX_cpd00084_e	L-Cysteine_exchange
in_vivo	rna_rxn	RNA_transcription
in_vivo	rxn09109_c	Phosphatidylglycerol_synthase_(n-C14:0)
in_vivo	EX_cpd00263_e	Pyridoxol_exchange
in_vivo	EX_cpd00029_e	Acetate_exchange
in_vivo	rxn03108_c	ATP:4-amino-2-methyl-5-phosphomethylpyrimidine_phosphotransferase
in_vivo	EX_cpd00254_e	Mg_exchange
in_vivo	rxn12510_c	ATP:pantothenate_4'-phosphotransferase
in_vivo	rxn01953_c	N-acetyl-D-mannosamine_N-acetylmannosaminohydrolase
in_vivo	rxn05317_c	Transport_of_deoxyadenosine,_extracellular
in_vivo	rxn00871_c	Phosphate_butyrltransferase
in_vivo	rxn05616_c	Magnesium_(+2)_transport_in_via_diffusion
in_vivo	rxn05669_c	Amino_acid_transporter_(val-L)
in_vivo	rxn03852_c	UDP-N-acetyl-D-mannosamine:N-acetyl-beta-D-glucosaminyldiphosphoundecaprenol_beta-1,4-N-acetylmannosaminyltransferase
in_vivo	rxn10281_c	myristoyl-UDP-glucosyltransferase_(monoglucosyl)
in_vivo	rxn01359_c	(S)-dihydroorotate:NADP+_oxidoreductase
in_vivo	rxn05293_c	2C-methyl-D-erythritol_2,4_cyclodiphosphate_dehydratase
in_vivo	rxn06446_c	L-Serine:tRNA(Ser)_ligase_(AMP-forming)
in_vivo	rxn00690_c	Formate:tetrahydrofolate_ligase_(ADP-forming)
in_vivo	rxn00605_c	UDP-glucose:D-glucose-6-phosphate_1-alpha-D-glucosyltransferase
in_vivo	rxn12212_c	FAD_oxidation_(electron_transport_complex)
in_vivo	rxn01116_c	D-Ribulose-5-phosphate_3-epimerase
in_vivo	rxn02008_c	UDP-N-acetylmuramoyl-L-alanine:D-glutamate_ligase(ADP-forming)
in_vivo	rxn00085_c	L-Glutamate:NADP+_oxidoreductase_(transaminating)
in_vivo	rxn09429_c	fatty_acid_synthase_(n-C18:0)
in_vivo	rxn08669_c	Glycerophosphodiester_phosphodiesterase
in_vivo	rxn05645_c	riboflavin_transport_in_via_proton_symport
in_vivo	rxn05744_c	b-ketoacyl_synthetase_(n-C14:0)
in_vivo	rxn00139_c	AMP:diphosphate_phospho-D-ribosyltransferase
in_vivo	rxn01218_c	2'-Deoxycytidine_5'-monophosphate_phosphohydrolase
in_vivo	R01174_3_c	Phosphate_butyryltransferase
in_vivo	rxn10144_c	ATP_phosphohydrolase_(polar-amino-acid-importing)
in_vivo	EX_cpd00156_e	L-Valine_exchange
in_vivo	rxn05164_c	ATP_phosphohydrolase_(polar-amino-acid-importing)
in_vivo	rxn01466_c	Geranyl-diphosphate:isopentenyl-diphosphate_geranyltrans-transferase
in_vivo	rxn08797_c	Lysophospholipase_L1_(2-acylglycerophosphotidate,_n-C14:0)_(periplasm)
in_vivo	rxn01648_c	Cytidine:orthophosphate_alpha-D-ribosyltransferase
in_vivo	rxn07466_c	D-Ala-D-Ala_dipeptidase
in_vivo	rxn05203_c	Guanine_symport
in_vivo	EX_cpd00117_e	D-Alanine_exchange
in_vivo	EX_cpd00438_e	Deoxyadenosine_exchange
in_vivo	EX_cpd00654_e	Deoxycytidine_exchange
in_vivo	rxn06437_c	L-Glutamine:tRNA(Gln)_ligase_(AMP-forming)
in_vivo	rxn08799_c	Lysophospholipase_L1_(2-acylglycerophosphotidate,_n-C16:0)_(periplasm)
in_vivo	rxn00778_c	D-Ribose_1,5-phosphomutase
in_vivo	rxn03408_c	UDP-N-acetyl-D-glucosamine:undecaprenyl-diphospho-N-acetylmuramoyl-L-alanyl-gamma-D-glutamyl-meso-2,6-diaminopimeloyl-D-alanyl-D-alanine_4-beta-N-acetylglucosaminlytransferase
in_vivo	rxn06438_c	glycine:tRNA(Gly)_ligase_(AMP-forming)
in_vivo	rxn01333_c	sedoheptulose-7-phosphate:D-glyceraldehyde-3-phosphate_glyceronetransferase
in_vivo	rxn34357_c	Na+/aspartate_symport
in_vivo	rxn00933_c	proline_racemase
in_vivo	rxn09147_c	Phospholipase_A2_(phosphatidate,_n-C16:0)_(periplasm)
in_vivo	rxn03933_c	UDP-N-acetyl-D-glucosamine:N-acetyl-alpha-D-muramyl(oyl-L-Ala-gamma-D-Glu-L-Lys-D-Ala-D-Ala)-diphosphoundecaprenol_4-beta-N-acetylglucosaminlytransferase
in_vivo	dna_rxn	DNA_replication
in_vivo	EX_cpd00063_e	Ca2+_exchange
in_vivo	rxn08815_c	Lysophospholipase_L1_(2-acylglycerophosphoglycerol,_n-C18:0)_(periplasm)
in_vivo	rxn00148_c	ATP:pyruvate_2-O-phosphotransferase
in_vivo	rxn01644_c	L-Aspartate-4-semialdehyde_hydro-lyase_(adding_pyruvate_and_cyclizing)
in_vivo	rxn12188_c	2-deoxyglucose-6-phosphatase
in_vivo	rxn00530_c	L-tyrosine_ammonia-lyase_(trans-p-hydroxycinnamate-forming)
low_sporulation_only	rxn01505_c	N-Acetyl-D-glucosamine_1-phosphate_1,6-phosphomutase
low_sporulation_only	EX_cpd00039_e	L-Lysine_exchange
low_sporulation_only	EX_cpd00023_e	L-Glutamate_exchange
low_sporulation_only	rxn05151_c	ATP_phosphohydrolase_(polar-amino-acid-importing)
low_sporulation_only	rxn05298_c	Na+/glutamate_symport
high_sporulation_only	EX_cpd00232_e	Neu5Ac_exchange
high_sporulation_only	rxn05316_c	Inosine_transport_in_via_proton_symport
high_sporulation_only	rxn01358_c	inosine:phosphate_alpha-D-ribosyltransferase
high_sporulation_only	rxn01322_c	N-Acetylneuraminate_pyruvate-lyase_(N-acetyl-D-mannosamine-forming)
high_sporulation_only	EX_cpd00246_e	Inosine_exchange
high_sporulation_only	rxn05201_c	Hypoxanthine_hydrogen_symport
high_sporulation_only	EX_cpd00226_e	Hypoxanthine_exchange
high_sporulation_only	rxn05938_c	pyruvate_ferredoxin_oxidoreductase
high_sporulation_only	rxn29571_c	Neu5Ac_H+_symporter
high_sporulation_only	rxn00173_c	Phosphate_acetyltransferase
high_sporulation_only	rxn00193_c	glutamate_racemase
